# Arrayed CRISPRi and Quantitative Imaging Describe the Morphotypic Landscape of Essential Mycobacterial Genes

**DOI:** 10.1101/2020.03.20.000372

**Authors:** Timothy J. de Wet, Kristin R. Winkler, Musa M. Mhlanga, Valerie Mizrahi, Digby F. Warner

## Abstract

*Mycobacterium tuberculosis* possesses a large number of genes of unknown or merely predicted function, undermining fundamental understanding of pathogenicity and drug susceptibility. To address this challenge, we developed a high-throughput functional genomics approach combining inducible CRISPR-interference and image-based analyses of morphological features and sub-cellular molecular localizations in the related non-pathogen, *M. smegmatis*. Applying automated imaging and analysis to an arrayed library of 272 essential gene knockdown mutants, we derive robust, quantitative descriptions of bacillary morphologies consequent on gene silencing. Leveraging statistical-learning, we demonstrate that functionally related genes cluster by morphotypic similarity and that this information can be used to infer gene function. Exploiting this observation, we reveal a previously unknown restriction-modification system, and identify filamentation as a defining mycobacterial response to histidine starvation. Our results support the application of large-scale image-based analyses for mycobacterial functional genomics, simultaneously establishing the utility of this approach for drug mechanism-of-action studies.
