## Supplementary Table 1 for "Arrayed CRISPRi and Quantitative Imaging Describe the Morphotypic Landscape of Essential Mycobacterial Genes"

	Sequence	Gene	Oligo
1	GGGAACCTCGACGCCGAGGGCCTCACG	MSMEG_3030	MSMEG_3030_Top
2	GGGAATCGCGATGTCCTTGGGCCG	MSMEG_4180	MSMEG_4180_Top
3	GGGAGTGCCGAAGATGATGTTGGCC	MSMEG_4222	MSMEG_4222_Top
4	GGGAAAGCCGACCATGCCCATGTC	MSMEG_5435	MSMEG_5435_Top
5	GGGAACAGCGCGTCGGACCAGCCGC	MSMEG_6926	MSMEG_6926_Top
6	GGGAGCCACCATGAACACCAGGAAGA	MSMEG_1344	MSMEG_1344_Top
7	GGGAGCCCGACGGCGATGTAGTCCTG	MSMEG_5798	MSMEG_5798_Top
8	GGGAACGCGAACGCTCGAGCATGTT	MSMEG_6904	MSMEG_6904_Top
9	GGGAACAGCTTCTTGTTGCCCTCCC	MSMEG_2383	MSMEG_2383_Top
10	GGGAACCACCAGACCACCGTTGCGTC	MSMEG_1436	MSMEG_1436_Top
11	GGGAGCTTCTCGCCGTCCAGGTAGT	MSMEG_1439	MSMEG_1439_Top
12	GGGAACCTTGACCTTCGACCCGGCCTC	MSMEG_3793	MSMEG_3793_Top
13	GGGAATCCGCTCCGGTGCGCTGACAC	MSMEG_4959	MSMEG_4959_Top
14	GGGAGATGCCCTCGGGCGCCTCGA	MSMEG_1470	MSMEG_1470_Top
15	GGGAATCCATCTGCGCCTTCTTGC	MSMEG_6947	MSMEG_6947_Top
16	GGGAGTTCGACGAACGACCCTTCGT	MSMEG_1813	MSMEG_1813_Top
17	GGGAGCCACGCTCGGTCACCAGTC	MSMEG_2670	MSMEG_2670_Top
18	GGGAACCTCGGCCGACGGCTCGGTGAA	MSMEG_3778	MSMEG_3778_Top
19	GGGAGCGGATGCCGAGTCCGGGTCC	MSMEG_1610	MSMEG_1610_Top
20	GGGAACCGCTGCGATGCCACAACGCC	MSMEG_4955	MSMEG_4955_Top
21	GGGAGCGGCTTCTCCTTGGCGGTGT	MSMEG_1582	MSMEG_1582_Top
22	GGGAGTTCGCTGAGGATCTCGCCGC	MSMEG_4226	MSMEG_4226_Top
23	GGGAGCCAGCCGCGCGAAATCCGCGG	MSMEG_3066	MSMEG_3066_Top
24	GGGAGCCAGTACATGATCACGGCGA	MSMEG_6942	MSMEG_6942_Top
25	GGGAGCGCCAGCAGATGGTGCGCCA	MSMEG_3769	MSMEG_3769_Top
26	GGGAGGACACGGAAAAGTACAGGT	MSMEG_3051	MSMEG_3051_Top
27	GGGAGCACCGACGCCTGCGTACCCT	MSMEG_4671	MSMEG_4671_Top
28	GGGAATCGACGGATCGCTCATCGC	MSMEG_6392	MSMEG_6392_Top
29	GGGAGTGGATGTTCAGGCCGTGGCC	MSMEG_2374	MSMEG_2374_Top
30	GGGAGCACCGACAATTCGCCACGC	MSMEG_6094	MSMEG_6094_Top
31	GGGAATCGATGTGCGTCACATCGC	MSMEG_3621	MSMEG_3621_Top
32	GGGAGCCGGATGGCCCAGCAGCAGCC	MSMEG_3776	MSMEG_3776_Top
33	GGGAAGACCGATGCGGAGTTCATC	MSMEG_1368	MSMEG_1368_Top
34	GGGAGCGGCGTAGGAATGCACGAA	MSMEG_3208	MSMEG_3208_Top
35	GGGAGTACCGACCCGCCGACCGTGG	MSMEG_1890	MSMEG_1890_Top
36	GGGAACCGCCGCATGTGGGTCCGCT	MSMEG_1812	MSMEG_1812_Top
37	GGGAGTCGCCCGGCTTGACCATGCC	MSMEG_4757	MSMEG_4757_Top
38	GGGAGTACACGCCGTCCTGCCACA	MSMEG_1671	MSMEG_1671_Top
39	GGGAGTCCTCCAAGGGAAGTCCCTT	MSMEG_1670	MSMEG_1670_Top
40	GGGAGTAGCGCCGCGACGAGCCAC	MSMEG_1465	MSMEG_1465_Top
41	GGGAGCGTCGGCGCGGACGAGGTG	MSMEG_6927	MSMEG_6927_Top
42	GGGAACCGGTGACGATGAGCTTGG	MSMEG_1807	MSMEG_1807_Top
43	GGGAGGTGGGCACCGGTACGGCGA	MSMEG_1602	MSMEG_1602_Top
44	GGGAACTTGCGATCGATCACGTTGA	MSMEG_1881	MSMEG_1881_Top
45	GGGAGCTTGGAGTCGTCGGTGAGCA	MSMEG_4227	MSMEG_4227_Top
46	GGGAACGCAGGCGATCTTCACGCC	MSMEG_0954	MSMEG_0954_Top
47	GGGAGCACGGACTGCAGCTGGTCCT	MSMEG_2758	MSMEG_2758_Top
48	GGGAGCCGTAGCCGCTGAACTGATC	MSMEG_4229	MSMEG_4229_Top
49	GGGAACCAGGCGCTGACCACCACGAC	MSMEG_4230	MSMEG_4230_Top
50	GGGAAGCACCTCGAGCTCCCGCTC	MSMEG_3169	MSMEG_3169_Top
51	GGGAACGTGATCGCGAGGCCGGCGT	MSMEG_5852	MSMEG_5852_Top
52	GGGAGGGCGTCTGTTCGACCGATT	MSMEG_6929	MSMEG_6929_Top
53	GGGAGTTCTCCTCGGCGCAGATGCGCT	MSMEG_6285	MSMEG_6285_Top
54	GGGAACCTCGACCAGAGCGGTCATCCC	MSMEG_3219	MSMEG_3219_Top
55	GGGAGCCGAGGCCGTTGCTGGCAT	MSMEG_1399	MSMEG_1399_Top
56	GGGAGCCTCGTCGGCGGCCTCGAACAT	MSMEG_3003	MSMEG_3003_Top
57	GGGAAAGTACTTGCCGATGTCACG	MSMEG_3758	MSMEG_3758_Top
58	GGGAGACGCCACATCCATGCCGTC	MSMEG_6917	MSMEG_6917_Top
59	GGGAGTTGATGGTCTCCTCGTCGAT	MSMEG_3143	MSMEG_3143_Top
60	GGGAACCGAACTCGTCGAGCACCGT	MSMEG_5847	MSMEG_5847_Top
61	GGGAACCGAGATGAAGTCGGCGCGCG	MSMEG_2378	MSMEG_2378_Top
62	GGGAGACGGCCCTTGCTACGCCGG	MSMEG_6946	MSMEG_6946_Top
63	GGGAGCCGTCGCGAGGCTTGAGTTCG	MSMEG_5684	MSMEG_5684_Top
64	GGGAGAACGCCTGCAGCAGCTGCT	MSMEG_3206	MSMEG_3206_Top
65	GGGAGCCCGATCACCGACAGACCGCC	MSMEG_0952	MSMEG_0952_Top
66	GGGAAGCCGAGACCCAGCACGCAC	MSMEG_6330	MSMEG_6330_Top
67	GGGAACGGTCTCGACCCCGGCTGCC	MSMEG_1471	MSMEG_1471_Top
68	GGGAGCCATCCACTCGTCGGCTTCCT	MSMEG_3221	MSMEG_3221_Top
69	GGGAGACGATGTCGGGATTCTCGC	MSMEG_6413	MSMEG_6413_Top
70	GGGAGTCGATCTTGTTGAGGTAGTC	MSMEG_3178	MSMEG_3178_Top
71	GGGAGTACACGCGACCCTGTGTGGT	MSMEG_0006	MSMEG_0006_Top
72	GGGAGAAGAGGCCGGCGATGACAG	MSMEG_1672	MSMEG_1672_Top
73	GGGAGCGATGACGGCCAGCTTCAAG	MSMEG_2379	MSMEG_2379_Top
74	GGGAGGTTGATGGTTCCCATGATC	MSMEG_4217	MSMEG_4217_Top
75	GGGAGTGTCAACCTTGTTGGCCGC	MSMEG_3738	MSMEG_3738_Top
76	GGGAGGGTCTTGGCCTTCTTCTCT	MSMEG_1474	MSMEG_1474_Top
77	GGGAGTTCGGGTGTGTACAGCGCGGT	MSMEG_2410	MSMEG_2410_Top
78	GGGAGATGGTCTTGTCGATGGCGG	MSMEG_3833	MSMEG_3833_Top
79	GGGAGCGGTACGAACGCCCACGCGA	MSMEG_2931	MSMEG_2931_Top
80	GGGAACAGCTCGGCAGGCAGCTCG	MSMEG_1437	MSMEG_1437_Top
81	GGGAGCCGACGTCGAAGAACCGGTC	MSMEG_2776	MSMEG_2776_Top
82	GGGAGTAGGAGTCGAGCAGACCGGC	MSMEG_5415	MSMEG_5415_Top
83	GGGAACCGCGCTCGACCATGAGCG	MSMEG_4232	MSMEG_4232_Top
84	GGGAGCACCGGCCGACAGCGTGAT	MSMEG_6928	MSMEG_6928_Top
85	GGGAGCCTTGAGCGGCACGACGATGTC	MSMEG_2780	MSMEG_2780_Top
86	GGGAGTCGAGACCTTCGAGCTGACCA	MSMEG_0880	MSMEG_0880_Top
87	GGGAATCCCGGCGGACTCCGCATT	MSMEG_4325	MSMEG_4325_Top
88	GGGAATCAGCAGGGCAGCACCGAGCC	MSMEG_0317	MSMEG_0317_Top
89	GGGAACCATCGCCTCGGTGACGAACA	MSMEG_1440	MSMEG_1440_Top
90	GGGAGACTCGGCGCGTGTCTGACC	MSMEG_3213	MSMEG_3213_Top
91	GGGAACCTTGTTCTCGTAACCGGC	MSMEG_1345	MSMEG_1345_Top
92	GGGAGTCTCGGCGCGCTTGGGTCCACC	MSMEG_6091	MSMEG_6091_Top
93	GGGAATCGGCCTCGACGATGGCGTT	MSMEG_6391	MSMEG_6391_Top
94	GGGAATCTGGCCGCCTGCCTCGGC	MSMEG_3025	MSMEG_3025_Top
95	GGGAGTCGACGAGTCGTAGCCGATGT	MSMEG_3055	MSMEG_3055_Top
96	GGGAGTCGGTGCGACGCCGTGCGC	MSMEG_5224	MSMEG_5224_Top
97	AAACCGTGAGGCCCTCGGCGTCGAGGT	MSMEG_3030	MSMEG_3030_Top
98	AAACCGGCCCAAGGACATCGCGAT	MSMEG_4180	MSMEG_4180_Top
99	AAACGGCCAACATCATCTTCGGCAC	MSMEG_4222	MSMEG_4222_Top
100	AAACGACATGGGCATGGTCGGCTT	MSMEG_5435	MSMEG_5435_Top
101	AAACGCGGCTGGTCCGACGCGCTGT	MSMEG_6926	MSMEG_6926_Top
102	AAACTCTTCCTGGTGTTCATGGTGGC	MSMEG_1344	MSMEG_1344_Top
103	AAACCAGGACTACATCGCCGTCGGGC	MSMEG_5798	MSMEG_5798_Top
104	AAACAACATGCTCGAGCGTTCGCGT	MSMEG_6904	MSMEG_6904_Top
105	AAACGGGAGGGCAACAAGAAGCTGT	MSMEG_2383	MSMEG_2383_Top
106	AAACGACGCAACGGTGGTCTGGTGGT	MSMEG_1436	MSMEG_1436_Top
107	AAACACTACCTGGACGGCGAGAAGC	MSMEG_1439	MSMEG_1439_Top
108	AAACGAGGCCGGGTCGAAGGTCAAGGT	MSMEG_3793	MSMEG_3793_Top
109	AAACGTGTCAGCGCACCGGAGCGGAT	MSMEG_4959	MSMEG_4959_Top
110	AAACTCGAGGCGCCCGAGGGCATC	MSMEG_1470	MSMEG_1470_Top
111	AAACGCAAGAAGGCGCAGATGGAT	MSMEG_6947	MSMEG_6947_Top
112	AAACACGAAGGGTCGTTCGTCGAAC	MSMEG_1813	MSMEG_1813_Top
113	AAACGACTGGTGACCGAGCGTGGC	MSMEG_2670	MSMEG_2670_Top
114	AAACTTCACCGAGCCGTCGGCCGAGGT	MSMEG_3778	MSMEG_3778_Top
115	AAACGGACCCGGACTCGGCATCCGC	MSMEG_1610	MSMEG_1610_Top
116	AAACGGCGTTGTGGCATCGCAGCGGT	MSMEG_4955	MSMEG_4955_Top
117	AAACACACCGCCAAGGAGAAGCCGC	MSMEG_1582	MSMEG_1582_Top
118	AAACGCGGCGAGATCCTCAGCGAAC	MSMEG_4226	MSMEG_4226_Top
119	AAACCCGCGGATTTCGCGCGGCTGGC	MSMEG_3066	MSMEG_3066_Top
120	AAACTCGCCGTGATCATGTACTGGC	MSMEG_6942	MSMEG_6942_Top
121	AAACTGGCGCACCATCTGCTGGCGC	MSMEG_3769	MSMEG_3769_Top
122	AAACACCTGTACTTTTCCGTGTCC	MSMEG_3051	MSMEG_3051_Top
123	AAACAGGGTACGCAGGCGTCGGTGC	MSMEG_4671	MSMEG_4671_Top
124	AAACGCGATGAGCGATCCGTCGAT	MSMEG_6392	MSMEG_6392_Top
125	AAACGGCCACGGCCTGAACATCCAC	MSMEG_2374	MSMEG_2374_Top
126	AAACGCGTGGCGAATTGTCGGTGC	MSMEG_6094	MSMEG_6094_Top
127	AAACGCGATGTGACGCACATCGAT	MSMEG_3621	MSMEG_3621_Top
128	AAACGGCTGCTGCTGGGCCATCCGGC	MSMEG_3776	MSMEG_3776_Top
129	AAACGATGAACTCCGCATCGGTCT	MSMEG_1368	MSMEG_1368_Top
130	AAACTTCGTGCATTCCTACGCCGC	MSMEG_3208	MSMEG_3208_Top
131	AAACCCACGGTCGGCGGGTCGGTAC	MSMEG_1890	MSMEG_1890_Top
132	AAACAGCGGACCCACATGCGGCGGT	MSMEG_1812	MSMEG_1812_Top
133	AAACGGCATGGTCAAGCCGGGCGAC	MSMEG_4757	MSMEG_4757_Top
134	AAACTGTGGCAGGACGGCGTGTAC	MSMEG_1671	MSMEG_1671_Top
135	AAACAAGGGACTTCCCTTGGAGGAC	MSMEG_1670	MSMEG_1670_Top
136	AAACGTGGCTCGTCGCGGCGCTAC	MSMEG_1465	MSMEG_1465_Top
137	AAACCACCTCGTCCGCGCCGACGC	MSMEG_6927	MSMEG_6927_Top
138	AAACCCAAGCTCATCGTCACCGGT	MSMEG_1807	MSMEG_1807_Top
139	AAACTCGCCGTACCGGTGCCCACC	MSMEG_1602	MSMEG_1602_Top
140	AAACTCAACGTGATCGATCGCAAGT	MSMEG_1881	MSMEG_1881_Top
141	AAACTGCTCACCGACGACTCCAAGC	MSMEG_4227	MSMEG_4227_Top
142	AAACGGCGTGAAGATCGCCTGCGT	MSMEG_0954	MSMEG_0954_Top
143	AAACAGGACCAGCTGCAGTCCGTGC	MSMEG_2758	MSMEG_2758_Top
144	AAACGATCAGTTCAGCGGCTACGGC	MSMEG_4229	MSMEG_4229_Top
145	AAACGTCGTGGTGGTCAGCGCCTGGT	MSMEG_4230	MSMEG_4230_Top
146	AAACGAGCGGGAGCTCGAGGTGCT	MSMEG_3169	MSMEG_3169_Top
147	AAACACGCCGGCCTCGCGATCACGT	MSMEG_5852	MSMEG_5852_Top
148	AAACAATCGGTCGAACAGACGCCC	MSMEG_6929	MSMEG_6929_Top
149	AAACAGCGCATCTGCGCCGAGGAGAAC	MSMEG_6285	MSMEG_6285_Top
150	AAACGGGATGACCGCTCTGGTCGAGGT	MSMEG_3219	MSMEG_3219_Top
151	AAACATGCCAGCAACGGCCTCGGC	MSMEG_1399	MSMEG_1399_Top
152	AAACATGTTCGAGGCCGCCGACGAGGC	MSMEG_3003	MSMEG_3003_Top
153	AAACCGTGACATCGGCAAGTACTT	MSMEG_3758	MSMEG_3758_Top
154	AAACGACGGCATGGATGTGGCGTC	MSMEG_6917	MSMEG_6917_Top
155	AAACATCGACGAGGAGACCATCAAC	MSMEG_3143	MSMEG_3143_Top
156	AAACACGGTGCTCGACGAGTTCGGT	MSMEG_5847	MSMEG_5847_Top
157	AAACCGCGCGCCGACTTCATCTCGGT	MSMEG_2378	MSMEG_2378_Top
158	AAACCCGGCGTAGCAAGGGCCGTC	MSMEG_6946	MSMEG_6946_Top
159	AAACCGAACTCAAGCCTCGCGACGGC	MSMEG_5684	MSMEG_5684_Top
160	AAACAGCAGCTGCTGCAGGCGTTC	MSMEG_3206	MSMEG_3206_Top
161	AAACGGCGGTCTGTCGGTGATCGGGC	MSMEG_0952	MSMEG_0952_Top
162	AAACGTGCGTGCTGGGTCTCGGCT	MSMEG_6330	MSMEG_6330_Top
163	AAACGGCAGCCGGGGTCGAGACCGT	MSMEG_1471	MSMEG_1471_Top
164	AAACAGGAAGCCGACGAGTGGATGGC	MSMEG_3221	MSMEG_3221_Top
165	AAACGCGAGAATCCCGACATCGTC	MSMEG_6413	MSMEG_6413_Top
166	AAACGACTACCTCAACAAGATCGAC	MSMEG_3178	MSMEG_3178_Top
167	AAACACCACACAGGGTCGCGTGTAC	MSMEG_0006	MSMEG_0006_Top
168	AAACCTGTCATCGCCGGCCTCTTC	MSMEG_1672	MSMEG_1672_Top
169	AAACCTTGAAGCTGGCCGTCATCGC	MSMEG_2379	MSMEG_2379_Top
170	AAACGATCATGGGAACCATCAACC	MSMEG_4217	MSMEG_4217_Top
171	AAACGCGGCCAACAAGGTTGACAC	MSMEG_3738	MSMEG_3738_Top
172	AAACAGAGAAGAAGGCCAAGACCC	MSMEG_1474	MSMEG_1474_Top
173	AAACACCGCGCTGTACACACCCGAAC	MSMEG_2410	MSMEG_2410_Top
174	AAACCCGCCATCGACAAGACCATC	MSMEG_3833	MSMEG_3833_Top
175	AAACTCGCGTGGGCGTTCGTACCGC	MSMEG_2931	MSMEG_2931_Top
176	AAACCGAGCTGCCTGCCGAGCTGT	MSMEG_1437	MSMEG_1437_Top
177	AAACGACCGGTTCTTCGACGTCGGC	MSMEG_2776	MSMEG_2776_Top
178	AAACGCCGGTCTGCTCGACTCCTAC	MSMEG_5415	MSMEG_5415_Top
179	AAACCGCTCATGGTCGAGCGCGGT	MSMEG_4232	MSMEG_4232_Top
180	AAACATCACGCTGTCGGCCGGTGC	MSMEG_6928	MSMEG_6928_Top
181	AAACGACATCGTCGTGCCGCTCAAGGC	MSMEG_2780	MSMEG_2780_Top
182	AAACTGGTCAGCTCGAAGGTCTCGAC	MSMEG_0880	MSMEG_0880_Top
183	AAACAATGCGGAGTCCGCCGGGAT	MSMEG_4325	MSMEG_4325_Top
184	AAACGGCTCGGTGCTGCCCTGCTGAT	MSMEG_0317	MSMEG_0317_Top
185	AAACTGTTCGTCACCGAGGCGATGGT	MSMEG_1440	MSMEG_1440_Top
186	AAACGGTCAGACACGCGCCGAGTC	MSMEG_3213	MSMEG_3213_Top
187	AAACGCCGGTTACGAGAACAAGGT	MSMEG_1345	MSMEG_1345_Top
188	AAACGGTGGACCCAAGCGCGCCGAGAC	MSMEG_6091	MSMEG_6091_Top
189	AAACAACGCCATCGTCGAGGCCGAT	MSMEG_6391	MSMEG_6391_Top
190	AAACGCCGAGGCAGGCGGCCAGAT	MSMEG_3025	MSMEG_3025_Top
191	AAACACATCGGCTACGACTCGTCGAC	MSMEG_3055	MSMEG_3055_Top
192	AAACGCGCACGGCGTCGCACCGAC	MSMEG_5224	MSMEG_5224_Top
193	GGGAGTCGGCCCGCAGCGTGTGCA	MSMEG_1442	MSMEG_1442_Top
194	GGGAGTCCAAGTGTCTTTACCACGCAG	MSMEG_4645	MSMEG_4645_Top
195	GGGAGTTCTGGCCGGTGGTCAGCCGCC	MSMEG_4258	MSMEG_4258_Top
196	GGGAGCGATGTCGCGGCAGCGGGT	MSMEG_4958	MSMEG_4958_Top
197	GGGAATCTGCTCGAACTCACGCGT	MSMEG_4485	MSMEG_4485_Top
198	GGGAGTCCAGCCGGCTCTCGAGGATGC	MSMEG_1523	MSMEG_1523_Top
199	GGGAACAGGGTGGGACGCTGAGAGA	MSMEG_1524	MSMEG_1524_Top
200	GGGAAGCGTGCCCATCATGATCTC	MSMEG_1367	MSMEG_1367_Top
201	GGGAACCGCACGCGCGATGAACGG	MSMEG_4283	MSMEG_4283_Top
202	GGGAGCAAGCCTAGTCGCATCAGCC	MSMEG_2690	MSMEG_2690_Top
203	GGGAACGTAGATCAGTTCGCCGCG	MSMEG_4482	MSMEG_4482_Top
204	GGGAGCCTGCGGGCGCTCGTAGCG	MSMEG_2976	MSMEG_2976_Top
205	GGGAGCCCGGCGTCAGCGGCCTTGT	MSMEG_6074	MSMEG_6074_Top
206	GGGAGTTCTTCTCACGCGTGAGCA	MSMEG_2519	MSMEG_2519_Top
207	GGGAGTTCGATCGACGACAGCCGCA	MSMEG_4234	MSMEG_4234_Top
208	GGGAAGCACCTCGCCGAGGTTGGC	MSMEG_4646	MSMEG_4646_Top
209	GGGAACAGCCGCTGCTGGCCGAGAC	MSMEG_1834	MSMEG_1834_Top
210	GGGAACGGGTTCCAGATCGGGCTC	MSMEG_2367	MSMEG_2367_Top
211	GGGAGTCCTCGTCCTGCAACAGGTA	MSMEG_3220	MSMEG_3220_Top
212	GGGAGAACTGCGGCTGGATGTAGC	MSMEG_3124	MSMEG_3124_Top
213	GGGAGCCCTTGAAGCCCACGTGACC	MSMEG_1522	MSMEG_1522_Top
214	GGGAACCCAGGCCGGCTTGTCCAG	MSMEG_2543	MSMEG_2543_Top
215	GGGAGCCTGTGCGGCGACACGATCGG	MSMEG_3123	MSMEG_3123_Top
216	GGGAGCGCATCACCCGGCTCAGGAT	MSMEG_3125	MSMEG_3125_Top
217	GGGAATCGGCGTGCGGGGTGCTCAC	MSMEG_3053	MSMEG_3053_Top
218	GGGAGCGCGCCACGCACTCGACCG	MSMEG_5841	MSMEG_5841_Top
219	GGGAGTCTTCTCGGCCGCGGCGAT	MSMEG_4684	MSMEG_4684_Top
220	GGGAGCAGGCCCGGATGTAGGTCGA	MSMEG_2653	MSMEG_2653_Top
221	GGGAACCATGGTGGACTCCGAACC	MSMEG_4231	MSMEG_4231_Top
222	GGGAGTGGAGGGACGGCCCTCACG	MSMEG_2656	MSMEG_2656_Top
223	GGGAACCGGTGATCTTCAGCAGGG	MSMEG_2435	MSMEG_2435_Top
224	GGGAGCATGCGGCGGCGCTCCTCGT	MSMEG_2782	MSMEG_2782_Top
225	GGGAACGCTCTGGTGGGCGGGACG	MSMEG_6892	MSMEG_6892_Top
226	GGGAGTGCTGCCGATGAGCGGCAC	MSMEG_1472	MSMEG_1472_Top
227	GGGAACTCCTTGGCCTCTTCGGCCG	MSMEG_4672	MSMEG_4672_Top
228	GGGAGTTCGGTAAGCGAACCGTGTGC	MSMEG_3081	MSMEG_3081_Top
229	GGGAGCTCGATGTTGCGGGCGGCGCC	MSMEG_4954	MSMEG_4954_Top
230	GGGAGTCGATGAATTTCCCACCGTC	MSMEG_6103	MSMEG_6103_Top
231	GGGAGCTGTGGCCGTGGTAGCAGCC	MSMEG_0969	MSMEG_0969_Top
232	GGGAATGGCGTAGGTGATCGATTT	MSMEG_0250	MSMEG_0250_Top
233	GGGAACTCGTCCATGTTGGTCTTGC	MSMEG_2365	MSMEG_2365_Top
234	GGGAATCTGACGGCCGAGCTTGTTGT	MSMEG_1556	MSMEG_1556_Top
235	GGGAGATCACCAGCGTGCTTCGGT	MSMEG_1568	MSMEG_1568_Top
236	GGGAATTGGCGTTGCGCAGACGTGT	MSMEG_1469	MSMEG_1469_Top
237	GGGAGTCACCGACGGCGTTGGCCGG	MSMEG_4185	MSMEG_4185_Top
238	GGGAACCTCTTTGAAGGCGCGGTCG	MSMEG_3150	MSMEG_3150_Top
239	GGGAGAGCGGACGTGCGTCGGAAC	MSMEG_6277	MSMEG_6277_Top
240	GGGAGCCGTCAGTGGCGGCGACCA	MSMEG_1401	MSMEG_1401_Top
241	GGGAATCGGTCGCCGGATTCGTGTTG	MSMEG_4276	MSMEG_4276_Top
242	GGGAACGGACATAGCCGGCCCGGA	MSMEG_2621	MSMEG_2621_Top
243	GGGAGGCGCGTTCCAGAGGTGCTC	MSMEG_3770	MSMEG_3770_Top
244	GGGAGCGGCGGACGTCACCACGGG	MSMEG_2440	MSMEG_2440_Top
245	GGGAGCCAGCGGTCGGACGCCTCGA	MSMEG_1826	MSMEG_1826_Top
246	GGGAATCTCACCGAGTTCGTATCGG	MSMEG_0028	MSMEG_0028_Top
247	GGGAGTCTCCTGGTAGCCCGACATGCCGGT	MSMEG_3046	MSMEG_3046_Top
248	GGGAGCTCAGCGTGTGCTCGACGCC	MSMEG_6900	MSMEG_6900_Top
249	GGGAGCGGGTCTTGGCATCGAAGA	MSMEG_6366	MSMEG_6366_Top
250	GGGAACACGGAATACCGTTGCGGC	MSMEG_3047	MSMEG_3047_Top
251	GGGAAACGCCGCGACGCAGATGTC	MSMEG_3048	MSMEG_3048_Top
252	GGGAATGAGTTCGTTCCTTCCAGTC	MSMEG_4957	MSMEG_4957_Top
253	GGGAGCACACCGTTCGAGGTGCCG	MSMEG_4623	MSMEG_4623_Top
254	GGGAAGCGAGGTGAGCATGTGGTC	MSMEG_3207	MSMEG_3207_Top
255	GGGAGTTGACGCCGTGCTGGCCGAGC	MSMEG_1346	MSMEG_1346_Top
256	GGGAGCCGCCCGGATTCATGATCG	MSMEG_3151	MSMEG_3151_Top
257	GGGAGTCGAGGCCTCCGTGCAGCAG	MSMEG_6286	MSMEG_6286_Top
258	GGGAACTTCTCCGAGATGACCGGGG	MSMEG_1438	MSMEG_1438_Top
259	GGGAGTCCTTGAGTGCTTTCCACGCTGCC	MSMEG_6082	MSMEG_6082_Top
260	GGGAGTCTGCTTGACGGTCAGGATCC	MSMEG_2086	MSMEG_2086_Top
261	GGGAGTATCCACCGGGACCGGCTC	MSMEG_0903	MSMEG_0903_Top
262	GGGAGCGGAAGCGTTTGCCACCGGC	MSMEG_1133	MSMEG_1133_Top
263	GGGAACCGCCTCACGGAACGGCCC	MSMEG_0956	MSMEG_0956_Top
264	GGGAATGGCACGCGGGTCACGGGT	MSMEG_1557	MSMEG_1557_Top
265	GGGAGCGATCTCGGGCACTTCCAG	MSMEG_2625	MSMEG_2625_Top
266	GGGAACTCGTCGCGGATCAGGCCGTG	MSMEG_4630	MSMEG_4630_Top
267	GGGAGCGCAACGATCAAGGGCGGCA	MSMEG_3777	MSMEG_3777_Top
268	GGGAGCCGCCGTGGACCAGACGCTT	MSMEG_4294	MSMEG_4294_Top
269	GGGAGAACCCGACAGGTTGCGGTC	MSMEG_3746	MSMEG_3746_Top
270	GGGAGCGGGCGTACTCGACGCAGC	MSMEG_6257	MSMEG_6257_Top
271	GGGAAGGATGGCGTCGAGCGCGGA	MSMEG_5831	MSMEG_5831_Top
272	GGGAGTGGTCGCGCAGCAGACCCAC	MSMEG_4947	MSMEG_4947_Top
273	GGGAAGGGTGGTGTACAGCACTGT	MSMEG_5441	MSMEG_5441_Top
274	GGGAATGATCACGGGCGTTCCGTC	MSMEG_4219	MSMEG_4219_Top
275	GGGAGCCAGCTCCGAGGGCTGCAT	MSMEG_4228	MSMEG_4228_Top
276	GGGAGCGGCCCGACGACTCGGAGAA	MSMEG_5824	MSMEG_5824_Top
277	GGGAGTAGCCGCGGTTGCGGTAGGT	MSMEG_6367	MSMEG_6367_Top
278	GGGAGCAGCGTGACGCGCGCACCGA	MSMEG_1467	MSMEG_1467_Top
279	GGGAACTCCCACTTCTGCGTGCTGG	MSMEG_6403	MSMEG_6403_Top
280	GGGAGACGCGCGTGGTGTACGCCT	MSMEG_0759	MSMEG_0759_Top
281	GGGAATCCGACACGGGTCGGCTTGCCG	MSMEG_1466	MSMEG_1466_Top
282	GGGAGGCGACCAGGTGGTAGGCGG	MSMEG_4956	MSMEG_4956_Top
283	GGGAGATCGAGGCACCGACCCGGT	MSMEG_1483	MSMEG_1483_Top
284	GGGAGTCCTTGCCGTGCCTGCGCAGCAG	MSMEG_5049	MSMEG_5049_Top
285	GGGAACGCGACATCGTGGCGCCCGC	MSMEG_6256	MSMEG_6256_Top
286	GGGAGCATCGCGACGCGTTCCTCGA	MSMEG_1819	MSMEG_1819_Top
287	GGGAACTTCAGCGATCGCACCGACCGGT	MSMEG_0953	MSMEG_0953_Top
288	GGGAAAGATCCGCGACGACACGTC	MSMEG_1109	MSMEG_1109_Top
289	AAACTGCACACGCTGCGGGCCGAC	MSMEG_1442	MSMEG_1442_Top
290	AAACCTGCGTGGTAAAGACACTTGGAC	MSMEG_4645	MSMEG_4645_Top
291	AAACGGCGGCTGACCACCGGCCAGAAC	MSMEG_4258	MSMEG_4258_Top
292	AAACACCCGCTGCCGCGACATCGC	MSMEG_4958	MSMEG_4958_Top
293	AAACACGCGTGAGTTCGAGCAGAT	MSMEG_4485	MSMEG_4485_Top
294	AAACGCATCCTCGAGAGCCGGCTGGAC	MSMEG_1523	MSMEG_1523_Top
295	AAACTCTCTCAGCGTCCCACCCTGT	MSMEG_1524	MSMEG_1524_Top
296	AAACGAGATCATGATGGGCACGCT	MSMEG_1367	MSMEG_1367_Top
297	AAACCCGTTCATCGCGCGTGCGGT	MSMEG_4283	MSMEG_4283_Top
298	AAACGGCTGATGCGACTAGGCTTGC	MSMEG_2690	MSMEG_2690_Top
299	AAACCGCGGCGAACTGATCTACGT	MSMEG_4482	MSMEG_4482_Top
300	AAACCGCTACGAGCGCCCGCAGGC	MSMEG_2976	MSMEG_2976_Top
301	AAACACAAGGCCGCTGACGCCGGGC	MSMEG_6074	MSMEG_6074_Top
302	AAACTGCTCACGCGTGAGAAGAAC	MSMEG_2519	MSMEG_2519_Top
303	AAACTGCGGCTGTCGTCGATCGAAC	MSMEG_4234	MSMEG_4234_Top
304	AAACGCCAACCTCGGCGAGGTGCT	MSMEG_4646	MSMEG_4646_Top
305	AAACGTCTCGGCCAGCAGCGGCTGT	MSMEG_1834	MSMEG_1834_Top
306	AAACGAGCCCGATCTGGAACCCGT	MSMEG_2367	MSMEG_2367_Top
307	AAACTACCTGTTGCAGGACGAGGAC	MSMEG_3220	MSMEG_3220_Top
308	AAACGCTACATCCAGCCGCAGTTC	MSMEG_3124	MSMEG_3124_Top
309	AAACGGTCACGTGGGCTTCAAGGGC	MSMEG_1522	MSMEG_1522_Top
310	AAACCTGGACAAGCCGGCCTGGGT	MSMEG_2543	MSMEG_2543_Top
311	AAACCCGATCGTGTCGCCGCACAGGC	MSMEG_3123	MSMEG_3123_Top
312	AAACATCCTGAGCCGGGTGATGCGC	MSMEG_3125	MSMEG_3125_Top
313	AAACGTGAGCACCCCGCACGCCGAT	MSMEG_3053	MSMEG_3053_Top
314	AAACCGGTCGAGTGCGTGGCGCGC	MSMEG_5841	MSMEG_5841_Top
315	AAACATCGCCGCGGCCGAGAAGAC	MSMEG_4684	MSMEG_4684_Top
316	AAACTCGACCTACATCCGGGCCTGC	MSMEG_2653	MSMEG_2653_Top
317	AAACGGTTCGGAGTCCACCATGGT	MSMEG_4231	MSMEG_4231_Top
318	AAACCGTGAGGGCCGTCCCTCCAC	MSMEG_2656	MSMEG_2656_Top
319	AAACCCCTGCTGAAGATCACCGGT	MSMEG_2435	MSMEG_2435_Top
320	AAACACGAGGAGCGCCGCCGCATGC	MSMEG_2782	MSMEG_2782_Top
321	AAACCGTCCCGCCCACCAGAGCGT	MSMEG_6892	MSMEG_6892_Top
322	AAACGTGCCGCTCATCGGCAGCAC	MSMEG_1472	MSMEG_1472_Top
323	AAACCGGCCGAAGAGGCCAAGGAGT	MSMEG_4672	MSMEG_4672_Top
324	AAACGCACACGGTTCGCTTACCGAAC	MSMEG_3081	MSMEG_3081_Top
325	AAACGGCGCCGCCCGCAACATCGAGC	MSMEG_4954	MSMEG_4954_Top
326	AAACGACGGTGGGAAATTCATCGAC	MSMEG_6103	MSMEG_6103_Top
327	AAACGGCTGCTACCACGGCCACAGC	MSMEG_0969	MSMEG_0969_Top
328	AAACAAATCGATCACCTACGCCAT	MSMEG_0250	MSMEG_0250_Top
329	AAACGCAAGACCAACATGGACGAGT	MSMEG_2365	MSMEG_2365_Top
330	AAACACAACAAGCTCGGCCGTCAGAT	MSMEG_1556	MSMEG_1556_Top
331	AAACACCGAAGCACGCTGGTGATC	MSMEG_1568	MSMEG_1568_Top
332	AAACACACGTCTGCGCAACGCCAAT	MSMEG_1469	MSMEG_1469_Top
333	AAACCCGGCCAACGCCGTCGGTGAC	MSMEG_4185	MSMEG_4185_Top
334	AAACCGACCGCGCCTTCAAAGAGGT	MSMEG_3150	MSMEG_3150_Top
335	AAACGTTCCGACGCACGTCCGCTC	MSMEG_6277	MSMEG_6277_Top
336	AAACTGGTCGCCGCCACTGACGGC	MSMEG_1401	MSMEG_1401_Top
337	AAACCAACACGAATCCGGCGACCGAT	MSMEG_4276	MSMEG_4276_Top
338	AAACTCCGGGCCGGCTATGTCCGT	MSMEG_2621	MSMEG_2621_Top
339	AAACGAGCACCTCTGGAACGCGCC	MSMEG_3770	MSMEG_3770_Top
340	AAACCCCGTGGTGACGTCCGCCGC	MSMEG_2440	MSMEG_2440_Top
341	AAACTCGAGGCGTCCGACCGCTGGC	MSMEG_1826	MSMEG_1826_Top
342	AAACCCGATACGAACTCGGTGAGAT	MSMEG_0028	MSMEG_0028_Top
343	AAACACCGGCATGTCGGGCTACCAGGAGAC	MSMEG_3046	MSMEG_3046_Top
344	AAACGGCGTCGAGCACACGCTGAGC	MSMEG_6900	MSMEG_6900_Top
345	AAACTCTTCGATGCCAAGACCCGC	MSMEG_6366	MSMEG_6366_Top
346	AAACGCCGCAACGGTATTCCGTGT	MSMEG_3047	MSMEG_3047_Top
347	AAACGACATCTGCGTCGCGGCGTT	MSMEG_3048	MSMEG_3048_Top
348	AAACGACTGGAAGGAACGAACTCAT	MSMEG_4957	MSMEG_4957_Top
349	AAACCGGCACCTCGAACGGTGTGC	MSMEG_4623	MSMEG_4623_Top
350	AAACGACCACATGCTCACCTCGCT	MSMEG_3207	MSMEG_3207_Top
351	AAACGCTCGGCCAGCACGGCGTCAAC	MSMEG_1346	MSMEG_1346_Top
352	AAACCGATCATGAATCCGGGCGGC	MSMEG_3151	MSMEG_3151_Top
353	AAACCTGCTGCACGGAGGCCTCGAC	MSMEG_6286	MSMEG_6286_Top
354	AAACCCCCGGTCATCTCGGAGAAGT	MSMEG_1438	MSMEG_1438_Top
355	AAACGGCAGCGTGGAAAGCACTCAAGGAC	MSMEG_6082	MSMEG_6082_Top
356	AAACGGATCCTGACCGTCAAGCAGAC	MSMEG_2086	MSMEG_2086_Top
357	AAACGAGCCGGTCCCGGTGGATAC	MSMEG_0903	MSMEG_0903_Top
358	AAACGCCGGTGGCAAACGCTTCCGC	MSMEG_1133	MSMEG_1133_Top
359	AAACGGGCCGTTCCGTGAGGCGGT	MSMEG_0956	MSMEG_0956_Top
360	AAACACCCGTGACCCGCGTGCCAT	MSMEG_1557	MSMEG_1557_Top
361	AAACCTGGAAGTGCCCGAGATCGC	MSMEG_2625	MSMEG_2625_Top
362	AAACCACGGCCTGATCCGCGACGAGT	MSMEG_4630	MSMEG_4630_Top
363	AAACTGCCGCCCTTGATCGTTGCGC	MSMEG_3777	MSMEG_3777_Top
364	AAACAAGCGTCTGGTCCACGGCGGC	MSMEG_4294	MSMEG_4294_Top
365	AAACGACCGCAACCTGTCGGGTTC	MSMEG_3746	MSMEG_3746_Top
366	AAACGCTGCGTCGAGTACGCCCGC	MSMEG_6257	MSMEG_6257_Top
367	AAACTCCGCGCTCGACGCCATCCT	MSMEG_5831	MSMEG_5831_Top
368	AAACGTGGGTCTGCTGCGCGACCAC	MSMEG_4947	MSMEG_4947_Top
369	AAACACAGTGCTGTACACCACCCT	MSMEG_5441	MSMEG_5441_Top
370	AAACGACGGAACGCCCGTGATCAT	MSMEG_4219	MSMEG_4219_Top
371	AAACATGCAGCCCTCGGAGCTGGC	MSMEG_4228	MSMEG_4228_Top
372	AAACTTCTCCGAGTCGTCGGGCCGC	MSMEG_5824	MSMEG_5824_Top
373	AAACACCTACCGCAACCGCGGCTAC	MSMEG_6367	MSMEG_6367_Top
374	AAACTCGGTGCGCGCGTCACGCTGC	MSMEG_1467	MSMEG_1467_Top
375	AAACCCAGCACGCAGAAGTGGGAGT	MSMEG_6403	MSMEG_6403_Top
376	AAACAGGCGTACACCACGCGCGTC	MSMEG_0759	MSMEG_0759_Top
377	AAACCGGCAAGCCGACCCGTGTCGGAT	MSMEG_1466	MSMEG_1466_Top
378	AAACCCGCCTACCACCTGGTCGCC	MSMEG_4956	MSMEG_4956_Top
379	AAACACCGGGTCGGTGCCTCGATC	MSMEG_1483	MSMEG_1483_Top
380	AAACCTGCTGCGCAGGCACGGCAAGGAC	MSMEG_5049	MSMEG_5049_Top
381	AAACGCGGGCGCCACGATGTCGCGT	MSMEG_6256	MSMEG_6256_Top
382	AAACTCGAGGAACGCGTCGCGATGC	MSMEG_1819	MSMEG_1819_Top
383	AAACACCGGTCGGTGCGATCGCTGAAGT	MSMEG_0953	MSMEG_0953_Top
384	AAACGACGTGTCGTCGCGGATCTT	MSMEG_1109	MSMEG_1109_Top
385	GGGAGCCAGGCCCAATTCACGTTCAC	MSMEG_1444	MSMEG_1444_Top
386	GGGAGTGGGATATGTGCGCTCGGG	MSMEG_6404	MSMEG_6404_Top
387	GGGAGTGCGAGGAACAGCGCCCGCC	MSMEG_4198	MSMEG_4198_Top
388	GGGAGCCGAGGTGAACAACATCAG	MSMEG_5223	MSMEG_5223_Top
389	GGGAGTCGGCATCCGTGTAGTTGTT	MSMEG_5515	MSMEG_5515_Top
390	GGGAGCTGGTGCGCTTGCGGATCCGG	MSMEG_1441	MSMEG_1441_Top
391	GGGAATTCCGTCGGCCTGCGGTCAC	MSMEG_3072	MSMEG_3072_Top
392	GGGAGGACGTCCCGACCGCGCGAT	MSMEG_2372	MSMEG_2372_Top
393	GGGAACGCTCGAGTTTCGCCCTGGC	MSMEG_3054	MSMEG_3054_Top
394	GGGAGTTCTTGTCGATGCCCGTCGCAG	MSMEG_1521	MSMEG_1521_Top
395	GGGAAACGTGGCCTCGCGGTCCTC	MSMEG_4286	MSMEG_4286_Top
396	GGGAGCACCACGTTGGACCCGCCGG	MSMEG_0928	MSMEG_0928_Top
397	GGGAACTCACATGCGGCACAGGGTT	MSMEG_2613	MSMEG_2613_Top
398	GGGAGTCACGGCACCGCCGCCGAGAG	MSMEG_3031	MSMEG_3031_Top
399	GGGAGACGAAACATCTTCTCCGGC	MSMEG_3739	MSMEG_3739_Top
400	GGGAGTGTGCGGCGCGCGCAGCAC	MSMEG_6077	MSMEG_6077_Top
401	GGGAGGCATCCGGGTGGCCTCGCC	MSMEG_2934	MSMEG_2934_Top
402	GGGAGCTGAGCTGCCCGCTGGCGAG	MSMEG_6520	MSMEG_6520_Top
403	GGGAACGCCCGTCACCAGGACGAC	MSMEG_2411	MSMEG_2411_Top
404	GGGAGATGATCTTGTAACGGACAC	MSMEG_1398	MSMEG_1398_Top
405	GGGAACCGATGGTCCCGATCCACGC	MSMEG_6401	MSMEG_6401_Top
406	GGGAATCTTGGGCCACTTCGGCCG	MSMEG_2388	MSMEG_2388_Top
407	GGGAGCGTTCGGCGGCAGCTGCAC	MSMEG_5414	MSMEG_5414_Top
408	GGGAGCTGATCACGCGACAGATTGA	MSMEG_6276	MSMEG_6276_Top
409	GGGAATCGAGGATCACCGCTCCGACA	MSMEG_3067	MSMEG_3067_Top
410	GGGAAAGCGCAGCACCTGGAACAG	MSMEG_4617	MSMEG_4617_Top
411	GGGAGTCGCGAGCATCAGCACGAGTG	MSMEG_0988	MSMEG_0988_Top
412	GGGAGTCCGGACACCAGAACGCTTCCG	MSMEG_0001	MSMEG_0001_Top
413	GGGAGCACGGTATCGATGTGACCCG	MSMEG_5103	MSMEG_5103_Top
414	GGGAGCCAGACCGCGACTGCGCAACA	MSMEG_3652	MSMEG_3652_Top
415	GGGAACTCGTGAAGGCCTGCCTTGAT	MSMEG_6382	MSMEG_6382_Top
416	GGGAGTCGGCGAGCACCTGGCACGG	MSMEG_3772	MSMEG_3772_Top
417	GGGAGCTCGATGGTCAGGCCCTTGTT	MSMEG_0005	MSMEG_0005_Top
418	GGGAACCCACCGCCACAGCCACGTGT	MSMEG_6182	MSMEG_6182_Top
419	GGGAACGGTGGCGTCCTGCTTCTT	MSMEG_1347	MSMEG_1347_Top
420	GGGAGCGTAGTGCGACGTGAGCCC	MSMEG_6386	MSMEG_6386_Top
421	GGGAGCTTGAACAGGAACTCCGGAAC	MSMEG_4268	MSMEG_4268_Top
422	GGGAGATTCGCGGCGGAATCACCA	MSMEG_2441	MSMEG_2441_Top
423	GGGAGTCGACGTTCTGGCAGCCGGC	MSMEG_5249	MSMEG_5249_Top
424	GGGAATCTGCGCCTGCAGGTTGCG	MSMEG_5248	MSMEG_5248_Top
425	GGGAGCGTCGTAGGCACGGCCCAG	MSMEG_1075	MSMEG_1075_Top
426	GGGAGCTCTTTGGCCTTGCGGTACAG	MSMEG_3791	MSMEG_3791_Top
427	GGGAACTGGATCCCGCCGCGTCGCG	MSMEG_4253	MSMEG_4253_Top
428	GGGAGCGCTCGCTGATGTAGGTGC	MSMEG_6895	MSMEG_6895_Top
429	GGGAGCCTGGTACCGGATCCGCCGG	MSMEG_0384	MSMEG_0384_Top
430	GGGAACATACAGGACCGCGGCGGC	MSMEG_2961	MSMEG_2961_Top
431	GGGAGGCCTGCGCATATGCGATGC	MSMEG_0949	MSMEG_0949_Top
432	GGGAGGGCGACGGAACGCACCGGT	MSMEG_4263	MSMEG_4263_Top
433	GGGAGCGCTGCTGCAGTTGGGCACC	MSMEG_2540	MSMEG_2540_Top
434	GGGAGTCAGGCTCGAATGCCCGCAGG	MSMEG_3103	MSMEG_3103_Top
435	GGGAGTCACCGGGACACCCGCCAGAG	MSMEG_2618	MSMEG_2618_Top
436	GGGAAGATCCTTGAAGACCAGCAC	MSMEG_5800	MSMEG_5800_Top
437	GGGAAAGCCCCGACAGAGCGTGCT	MSMEG_6076	MSMEG_6076_Top
438	GGGAGTGCCCGTGTACAGCCGGAC	MSMEG_2962	MSMEG_2962_Top
439	GGGAAGCTTCCGGCCCGCCGAACG	MSMEG_3152	MSMEG_3152_Top
440	GGGAGGGAGTAGAGGAACTCACCT	MSMEG_4262	MSMEG_4262_Top
441	GGGAGGTGACCGCGGACTGGATGG	MSMEG_1657	MSMEG_1657_Top
442	GGGAGCCGACTTGGTCTCGCGACG	MSMEG_1115	MSMEG_1115_Top
443	GGGAGGGAAGCCGATGCGGCCGTC	MSMEG_2578	MSMEG_2578_Top
444	GGGAGCTCCACCACGACGCGGTCCTCGG	MSMEG_1519	MSMEG_1519_Top
445	GGGAAGGCTGCCGCCCAGATGCAC	MSMEG_4527	MSMEG_4527_Top
446	GGGAGTGGTGTCGGTGCGACGCTGA	MSMEG_3205	MSMEG_3205_Top
447	GGGAGTCTCCCAGCCGCGGCCACGCAG	MSMEG_3209	MSMEG_3209_Top
448	GGGAGCCTCACGCCAGATGTTGCACCG	MSMEG_6896	MSMEG_6896_Top
449	GGGAACTCGACGGTGCGCGCGACCGG	MSMEG_1836	MSMEG_1836_Top
450	GGGAGCGGCTGACCACGAGCGGGAG	MSMEG_4248	MSMEG_4248_Top
451	GGGAGGGATCGCGGCCCATCAACT	MSMEG_1512	MSMEG_1512_Top
452	GGGAACCGTACCGGCGTTGTCGCCCT	MSMEG_2628	MSMEG_2628_Top
453	GGGAACTGGATGTTGAAGCCGCGGCG	MSMEG_2373	MSMEG_2373_Top
454	GGGAGCTTGCGGTGCTTGACCTTGC	MSMEG_1443	MSMEG_1443_Top
455	GGGAGATCAGGCTGGGACCGCGGT	MSMEG_4261	MSMEG_4261_Top
456	GGGAGCCCACAATAGCGCCCGTTGCCC	MSMEG_0030	MSMEG_0030_Top
457	GGGAGCCGGATCGGATCGAGGTAGG	MSMEG_2438	MSMEG_2438_Top
458	GGGAACCGCGAGGATGGCACCCGG	MSMEG_4700	MSMEG_4700_Top
459	GGGAAGTTGGTGACGCCACGACCA	MSMEG_6184	MSMEG_6184_Top
460	GGGAGCGACGGTCAGTTCGCGGAA	MSMEG_3211	MSMEG_3211_Top
461	GGGAACTCGCTGGCACCCGAGCTCA	MSMEG_3775	MSMEG_3775_Top
462	GGGAGTCAGGTCGGTGACCGAGCCGG	MSMEG_3084	MSMEG_3084_Top
463	GGGAGCCGCCCACCTGGTCGACCT	MSMEG_3212	MSMEG_3212_Top
464	GGGAGCCTGCCGACGAAACACACGAAG	MSMEG_4493	MSMEG_4493_Top
465	GGGAACCGTGGAAGCCGGTGGCCAG	MSMEG_4260	MSMEG_4260_Top
466	GGGAGTGGCGTCGTCGACCTGGCC	MSMEG_2935	MSMEG_2935_Top
467	GGGAGTCTTACGACGGCCGCGCGGCTTC	MSMEG_1445	MSMEG_1445_Top
468	GGGAGTCCCGTCACGCGTCCGTCGACAC	MSMEG_6104	MSMEG_6104_Top
469	GGGAAACGCGTCGACCAGCCTGCC	MSMEG_3061	MSMEG_3061_Top
470	GGGAACCGCAGTGCGTGCACGCCGT	MSMEG_4626	MSMEG_4626_Top
471	GGGAATGACGCCGAAGCCGAACAC	MSMEG_0974	MSMEG_0974_Top
472	GGGAGGCTCCGAGGCGACTGCCCC	MSMEG_3858	MSMEG_3858_Top
473	GGGAGCGCCGCCGGTGTGCGAACC	MSMEG_0690	MSMEG_0690_Top
474	GGGAAACGCCGCGGGTGAGGCCGT	MSMEG_0973	MSMEG_0973_Top
475	GGGAGAACACGAGCAGCAGGTTGA	MSMEG_3886	MSMEG_3886_Top
476	GGGAATCTGCGACTTGATGTTGGCCAC	MSMEG_4571	MSMEG_4571_Top
477	GGGAGCACACTCACGCCCAGGGCGA	MSMEG_0972	MSMEG_0972_Top
478	GGGAGCGAGTAGTACGGCGTCACAA	MSMEG_2684	MSMEG_2684_Top
479	GGGAGTAGAGGCCGTCGATGTCCG	MSMEG_4621	MSMEG_4621_Top
480	GGGAATCTCACCGGCCGCGCGCACGA	MSMEG_4702	MSMEG_4702_Top
481	AAACGTGAACGTGAATTGGGCCTGGC	MSMEG_1444	MSMEG_1444_Top
482	AAACCCCGAGCGCACATATCCCAC	MSMEG_6404	MSMEG_6404_Top
483	AAACGGCGGGCGCTGTTCCTCGCAC	MSMEG_4198	MSMEG_4198_Top
484	AAACCTGATGTTGTTCACCTCGGC	MSMEG_5223	MSMEG_5223_Top
485	AAACAACAACTACACGGATGCCGAC	MSMEG_5515	MSMEG_5515_Top
486	AAACCCGGATCCGCAAGCGCACCAGC	MSMEG_1441	MSMEG_1441_Top
487	AAACGTGACCGCAGGCCGACGGAAT	MSMEG_3072	MSMEG_3072_Top
488	AAACATCGCGCGGTCGGGACGTCC	MSMEG_2372	MSMEG_2372_Top
489	AAACGCCAGGGCGAAACTCGAGCGT	MSMEG_3054	MSMEG_3054_Top
490	AAACCTGCGACGGGCATCGACAAGAAC	MSMEG_1521	MSMEG_1521_Top
491	AAACGAGGACCGCGAGGCCACGTT	MSMEG_4286	MSMEG_4286_Top
492	AAACCCGGCGGGTCCAACGTGGTGC	MSMEG_0928	MSMEG_0928_Top
493	AAACAACCCTGTGCCGCATGTGAGT	MSMEG_2613	MSMEG_2613_Top
494	AAACCTCTCGGCGGCGGTGCCGTGAC	MSMEG_3031	MSMEG_3031_Top
495	AAACGCCGGAGAAGATGTTTCGTC	MSMEG_3739	MSMEG_3739_Top
496	AAACGTGCTGCGCGCGCCGCACAC	MSMEG_6077	MSMEG_6077_Top
497	AAACGGCGAGGCCACCCGGATGCC	MSMEG_2934	MSMEG_2934_Top
498	AAACCTCGCCAGCGGGCAGCTCAGC	MSMEG_6520	MSMEG_6520_Top
499	AAACGTCGTCCTGGTGACGGGCGT	MSMEG_2411	MSMEG_2411_Top
500	AAACGTGTCCGTTACAAGATCATC	MSMEG_1398	MSMEG_1398_Top
501	AAACGCGTGGATCGGGACCATCGGT	MSMEG_6401	MSMEG_6401_Top
502	AAACCGGCCGAAGTGGCCCAAGAT	MSMEG_2388	MSMEG_2388_Top
503	AAACGTGCAGCTGCCGCCGAACGC	MSMEG_5414	MSMEG_5414_Top
504	AAACTCAATCTGTCGCGTGATCAGC	MSMEG_6276	MSMEG_6276_Top
505	AAACTGTCGGAGCGGTGATCCTCGAT	MSMEG_3067	MSMEG_3067_Top
506	AAACCTGTTCCAGGTGCTGCGCTT	MSMEG_4617	MSMEG_4617_Top
507	AAACCACTCGTGCTGATGCTCGCGAC	MSMEG_0988	MSMEG_0988_Top
508	AAACCGGAAGCGTTCTGGTGTCCGGAC	MSMEG_0001	MSMEG_0001_Top
509	AAACCGGGTCACATCGATACCGTGC	MSMEG_5103	MSMEG_5103_Top
510	AAACTGTTGCGCAGTCGCGGTCTGGC	MSMEG_3652	MSMEG_3652_Top
511	AAACATCAAGGCAGGCCTTCACGAGT	MSMEG_6382	MSMEG_6382_Top
512	AAACCCGTGCCAGGTGCTCGCCGAC	MSMEG_3772	MSMEG_3772_Top
513	AAACAACAAGGGCCTGACCATCGAGC	MSMEG_0005	MSMEG_0005_Top
514	AAACACACGTGGCTGTGGCGGTGGGT	MSMEG_6182	MSMEG_6182_Top
515	AAACAAGAAGCAGGACGCCACCGT	MSMEG_1347	MSMEG_1347_Top
516	AAACGGGCTCACGTCGCACTACGC	MSMEG_6386	MSMEG_6386_Top
517	AAACGTTCCGGAGTTCCTGTTCAAGC	MSMEG_4268	MSMEG_4268_Top
518	AAACTGGTGATTCCGCCGCGAATC	MSMEG_2441	MSMEG_2441_Top
519	AAACGCCGGCTGCCAGAACGTCGAC	MSMEG_5249	MSMEG_5249_Top
520	AAACCGCAACCTGCAGGCGCAGAT	MSMEG_5248	MSMEG_5248_Top
521	AAACCTGGGCCGTGCCTACGACGC	MSMEG_1075	MSMEG_1075_Top
522	AAACCTGTACCGCAAGGCCAAAGAGC	MSMEG_3791	MSMEG_3791_Top
523	AAACCGCGACGCGGCGGGATCCAGT	MSMEG_4253	MSMEG_4253_Top
524	AAACGCACCTACATCAGCGAGCGC	MSMEG_6895	MSMEG_6895_Top
525	AAACCCGGCGGATCCGGTACCAGGC	MSMEG_0384	MSMEG_0384_Top
526	AAACGCCGCCGCGGTCCTGTATGT	MSMEG_2961	MSMEG_2961_Top
527	AAACGCATCGCATATGCGCAGGCC	MSMEG_0949	MSMEG_0949_Top
528	AAACACCGGTGCGTTCCGTCGCCC	MSMEG_4263	MSMEG_4263_Top
529	AAACGGTGCCCAACTGCAGCAGCGC	MSMEG_2540	MSMEG_2540_Top
530	AAACCCTGCGGGCATTCGAGCCTGAC	MSMEG_3103	MSMEG_3103_Top
531	AAACCTCTGGCGGGTGTCCCGGTGAC	MSMEG_2618	MSMEG_2618_Top
532	AAACGTGCTGGTCTTCAAGGATCT	MSMEG_5800	MSMEG_5800_Top
533	AAACAGCACGCTCTGTCGGGGCTT	MSMEG_6076	MSMEG_6076_Top
534	AAACGTCCGGCTGTACACGGGCAC	MSMEG_2962	MSMEG_2962_Top
535	AAACCGTTCGGCGGGCCGGAAGCT	MSMEG_3152	MSMEG_3152_Top
536	AAACAGGTGAGTTCCTCTACTCCC	MSMEG_4262	MSMEG_4262_Top
537	AAACCCATCCAGTCCGCGGTCACC	MSMEG_1657	MSMEG_1657_Top
538	AAACCGTCGCGAGACCAAGTCGGC	MSMEG_1115	MSMEG_1115_Top
539	AAACGACGGCCGCATCGGCTTCCC	MSMEG_2578	MSMEG_2578_Top
540	AAACCCGAGGACCGCGTCGTGGTGGAGC	MSMEG_1519	MSMEG_1519_Top
541	AAACGTGCATCTGGGCGGCAGCCT	MSMEG_4527	MSMEG_4527_Top
542	AAACTCAGCGTCGCACCGACACCAC	MSMEG_3205	MSMEG_3205_Top
543	AAACCTGCGTGGCCGCGGCTGGGAGAC	MSMEG_3209	MSMEG_3209_Top
544	AAACCGGTGCAACATCTGGCGTGAGGC	MSMEG_6896	MSMEG_6896_Top
545	AAACCCGGTCGCGCGCACCGTCGAGT	MSMEG_1836	MSMEG_1836_Top
546	AAACCTCCCGCTCGTGGTCAGCCGC	MSMEG_4248	MSMEG_4248_Top
547	AAACAGTTGATGGGCCGCGATCCC	MSMEG_1512	MSMEG_1512_Top
548	AAACAGGGCGACAACGCCGGTACGGT	MSMEG_2628	MSMEG_2628_Top
549	AAACCGCCGCGGCTTCAACATCCAGT	MSMEG_2373	MSMEG_2373_Top
550	AAACGCAAGGTCAAGCACCGCAAGC	MSMEG_1443	MSMEG_1443_Top
551	AAACACCGCGGTCCCAGCCTGATC	MSMEG_4261	MSMEG_4261_Top
552	AAACGGGCAACGGGCGCTATTGTGGGC	MSMEG_0030	MSMEG_0030_Top
553	AAACCCTACCTCGATCCGATCCGGC	MSMEG_2438	MSMEG_2438_Top
554	AAACCCGGGTGCCATCCTCGCGGT	MSMEG_4700	MSMEG_4700_Top
555	AAACTGGTCGTGGCGTCACCAACT	MSMEG_6184	MSMEG_6184_Top
556	AAACTTCCGCGAACTGACCGTCGC	MSMEG_3211	MSMEG_3211_Top
557	AAACTGAGCTCGGGTGCCAGCGAGT	MSMEG_3775	MSMEG_3775_Top
558	AAACCCGGCTCGGTCACCGACCTGAC	MSMEG_3084	MSMEG_3084_Top
559	AAACAGGTCGACCAGGTGGGCGGC	MSMEG_3212	MSMEG_3212_Top
560	AAACCTTCGTGTGTTTCGTCGGCAGGC	MSMEG_4493	MSMEG_4493_Top
561	AAACCTGGCCACCGGCTTCCACGGT	MSMEG_4260	MSMEG_4260_Top
562	AAACGGCCAGGTCGACGACGCCAC	MSMEG_2935	MSMEG_2935_Top
563	AAACGAAGCCGCGCGGCCGTCGTAAGAC	MSMEG_1445	MSMEG_1445_Top
564	AAACGTGTCGACGGACGCGTGACGGGAC	MSMEG_6104	MSMEG_6104_Top
565	AAACGGCAGGCTGGTCGACGCGTT	MSMEG_3061	MSMEG_3061_Top
566	AAACACGGCGTGCACGCACTGCGGT	MSMEG_4626	MSMEG_4626_Top
567	AAACGTGTTCGGCTTCGGCGTCAT	MSMEG_0974	MSMEG_0974_Top
568	AAACGGGGCAGTCGCCTCGGAGCC	MSMEG_3858	MSMEG_3858_Top
569	AAACGGTTCGCACACCGGCGGCGC	MSMEG_0690	MSMEG_0690_Top
570	AAACACGGCCTCACCCGCGGCGTT	MSMEG_0973	MSMEG_0973_Top
571	AAACTCAACCTGCTGCTCGTGTTC	MSMEG_3886	MSMEG_3886_Top
572	AAACGTGGCCAACATCAAGTCGCAGAT	MSMEG_4571	MSMEG_4571_Top
573	AAACTCGCCCTGGGCGTGAGTGTGC	MSMEG_0972	MSMEG_0972_Top
574	AAACTTGTGACGCCGTACTACTCGC	MSMEG_2684	MSMEG_2684_Top
575	AAACCGGACATCGACGGCCTCTAC	MSMEG_4621	MSMEG_4621_Top
576	AAACTCGTGCGCGCGGCCGGTGAGAT	MSMEG_4702	MSMEG_4702_Top
577	GGGAGTCGTGCGGATCGCGCGGTG	MSMEG_4950	MSMEG_4950_Top
578	GGGAACGCTCCGGATCGAGGTTGC	MSMEG_2395	MSMEG_2395_Top
579	GGGAGCGGCGCTCCTCGGTGAGCT	MSMEG_2541	MSMEG_2541_Top
580	GGGAGCCACCGCATCGTCACCCGT	MSMEG_0971	MSMEG_0971_Top
581	GGGAACGGGCCAGGTCGACTTGTC	MSMEG_4490	MSMEG_4490_Top
582	GGGAGCGCGGCCCTTCCACCCAGTT	MSMEG_2936	MSMEG_2936_Top
583	GGGAATCTCGTTGAGGGTTTCGTCGGTC	MSMEG_5832	MSMEG_5832_Top
584	GGGAGTTCTTCTTGTCGCCGGCCATGTACT	MSMEG_3033	MSMEG_3033_Top
585	GGGAGCCACCACCGGTGGAGATGTG	MSMEG_3085	MSMEG_3085_Top
586	GGGAGTCGGTCAGCGTCGAATAGCT	MSMEG_5252	MSMEG_5252_Top
587	GGGAGTCCGGCAGCTTCTTCGCGCCGA	MSMEG_3887	MSMEG_3887_Top
588	GGGAGCCTGCGCACCGGGATCAGTG	MSMEG_0359	MSMEG_0359_Top
589	AAACCACCGCGCGATCCGCACGAC	MSMEG_4950	MSMEG_4950_Top
590	AAACGCAACCTCGATCCGGAGCGT	MSMEG_2395	MSMEG_2395_Top
591	AAACAGCTCACCGAGGAGCGCCGC	MSMEG_2541	MSMEG_2541_Top
592	AAACACGGGTGACGATGCGGTGGC	MSMEG_0971	MSMEG_0971_Top
593	AAACGACAAGTCGACCTGGCCCGT	MSMEG_4490	MSMEG_4490_Top
594	AAACAACTGGGTGGAAGGGCCGCGC	MSMEG_2936	MSMEG_2936_Top
595	AAACGACCGACGAAACCCTCAACGAGAT	MSMEG_5832	MSMEG_5832_Top
596	AAACAGTACATGGCCGGCGACAAGAAGAAC	MSMEG_3033	MSMEG_3033_Top
597	AAACCACATCTCCACCGGTGGTGGC	MSMEG_3085	MSMEG_3085_Top
598	AAACAGCTATTCGACGCTGACCGAC	MSMEG_5252	MSMEG_5252_Top
599	AAACTCGGCGCGAAGAAGCTGCCGGAC	MSMEG_3887	MSMEG_3887_Top
600	AAACCACTGATCCCGGTGCGCAGGC	MSMEG_0359	MSMEG_0359_Top
