## Supplementary Table 2 for "Arrayed CRISPRi and Quantitative Imaging Describe the Morphotypic Landscape of Essential Mycobacterial Genes"

msmegNumber	tbHomologue	geneName	TnCall_Msm	CRISPRiCall_Msm	TnCall_Mtb	bestGuideRatio	gbAnnotation	TU (Nanopore RNA-Seq)	Position
MSMEG_0001	Rv0002	dnaN	ES	ES	ES	-5.405633102	DNA polymerase III subunit beta	0001-0002-0003	First Gene
MSMEG_0005	Rv0005	gyrB	ES	ES	ES	-5.298129031	DNA gyrase subunit B	0005-0006	First Gene
MSMEG_0006	Rv0006	gyrA	GD	ES	ES	-8.069676911	DNA gyrase subunit A	0005-0006	Last Gene
MSMEG_0028	Rv0014c	-	GD	ES	ES	-6.965784285	Catalytic domain of bacterial Serine/Threonine kinases, PknB and similar proteins	0030-0028	Last Gene
MSMEG_0030	Rv0015c	pknA	ES	ES	ES	-3.942647199	Catalytic domain of bacterial Serine/Threonine kinases, PknB and similar proteins	0030-0028	First Gene
MSMEG_0250	Rv0206c	MmpL3	ES	ES	ESD	-7.20322609	Uncharacterized membrane protein YdfJ, MMPL/SSD domain [Function unknown]	0252-0251-0250	Last Gene
MSMEG_0317	Rv0227c	-	GD	ES	ES	-7.743420717	Protein of unknown function (DUF3068)	0317-0315	First Gene
MSMEG_0384	Rv0334	rfbA	ES	ES	ES	-4.906411032	glucose-1-phosphate thymidylyltransferase, short form	-384	Only Gene
MSMEG_0690	Rv0338c	-	GD	ES	ES	-3.020713916	Fe-S oxidoreductase [Energy production and conversion]	-690	Only Gene
MSMEG_0759	Rv0357c	purA	ES	ES	ES	-6.390228426	adenylosuccinate synthetase	0759-0760	First Gene
MSMEG_0880	Rv0440	groEL	ES	ES	ES	-7.749668341	chaperonin GroEL	-880	Only Gene
MSMEG_0903	Rv0462	lpdA	GD	ES	GD	-6.762815213	dihydrolipoamide dehydrogenase	0904-0903	First Gene
MSMEG_0928	Rv0482	murB	ES	ES	ES	-5.799532445	UDP-N-acetylenolpyruvoylglucosamine reductase	-928	Only Gene
MSMEG_0949	Rv0505c	-	NE	ES	NE	-4.823878927	Haloacid Dehalogenase-like Hydrolases	-949	Only Gene
MSMEG_0952	Rv0509	hemA	ES	ES	ES	-8.15010267	glutamyl-tRNA reductase	0952-0953	First Gene
MSMEG_0953	Rv0510	hemC	ES	ES	ES	-6.176104437	porphobilinogen deaminase	0952-0953	Last Gene
MSMEG_0954	Rv0511	hemD	ES	ES	GD	-8.423578171	Uroporphyrinogen-III synthase [Coenzyme transport and metabolism]	0953-0954-0956	Middle Gene
MSMEG_0956	Rv0512	hemB	ES	ES	ES	-6.698357406	delta-aminolevulinic acid dehydratase	0953-0954-0956	Last Gene
MSMEG_0969	Rv0524	hemL	ES	ES	ES	-7.218393711	glutamate-1-semialdehyde aminotransferase	0969-0970-0971-0972-0973	First Gene
MSMEG_0971	Rv0526	-	ES	ES	ES	-2.533099543	TlpA-like family	0969-0970-0971-0972-0973	Middle Gene
MSMEG_0972	Rv0527	-	NE	ES	ES	-2.840903892	Cytochrome c biogenesis protein CcdA [Energy production and conversion, Posttranslational modification, protein turnover, chaperones]	0969-0970-0971-0972-0973	Middle Gene
MSMEG_0973	Rv0528	-	NE	ES	ES	-3.014846717	Cytochrome c biogenesis protein ResB [Energy production and conversion, Posttranslational modification, protein turnover, chaperones]	0969-0970-0971-0972-0973	Last Gene
MSMEG_0974	Rv0529	ccsB	NE	ES	ES	-3.064048287	cytochrome c-type biogenesis protein CcsB	0974-0975	First Gene
MSMEG_0988	Rv0534c	menA	NE	ES	ES	-5.45277365	1,4-dihydroxy-2-naphthoate octaprenyltransferase	-988	Only Gene
MSMEG_1075	Rv0548c	menB	NE	ES	ES	-5.010303702	naphthoate synthase	1075-1073	First Gene
MSMEG_1109	Rv0555	-	GD	ES	ES	-6.16274582	2-succinyl-5-enolpyruvyl-6-hydroxy-3-cyclohexene-1- carboxylate synthase	1108-1109-1110	Middle Gene
MSMEG_1115	Rv0558	ubiE	NE	ES	ES	-4.35546542	ubiquinone/menaquinone biosynthesis methyltransferase	-1115	Only Gene
MSMEG_1133	Rv0989c	-	ES	ES	NE	-6.742275748	Geranylgeranyl pyrophosphate synthase [Coenzyme transport and metabolism]	1133-1134	First Gene
MSMEG_1344	Rv0638	secE	GD	ES	ES	-9.124224727	preprotein translocase subunit SecE	1344-1345	First Gene
MSMEG_1345	Rv0639	nusG	GD	ES	ES	-7.721851109	transcription antitermination protein NusG	1344-1345	Last Gene
MSMEG_1346	Rv0640	rplK	GD	ES	NE	-6.829066503	50S ribosomal protein L11	1146-1147	First Gene
MSMEG_1347	Rv0641	rplA	GD	ES	ES	-5.266939527	50S ribosomal protein L1	1146-1147	Last Gene
MSMEG_1367	Rv0667	rpoB	ES	ES	ES	-7.66013855	DNA-directed RNA polymerase subunit beta	1367	Only Gene
MSMEG_1368	Rv0668	rpoC	ES	ES	ES	-8.528102429	DNA-directed RNA polymerase subunit beta'	1368	Only Gene
MSMEG_1398	Rv0682	rpsL	ES	ES	ES	-5.637986925	30S ribosomal protein S12	1398-1399-1400-1401	First Gene
MSMEG_1399	Rv0683	rpsG	ES	ES	ES	-8.267676241	30S ribosomal protein S7	1398-1399-1400-1401	Middle Gene
MSMEG_1401	Rv0685	tuf	ES	ES	ES	-7.152386258	elongation factor Tu	1398-1399-1400-1401	Last Gene
MSMEG_1436	Rv0701	rplC	ES	ES	ES	-9.074997725	50S ribosomal protein L3	1435-1436-1437-1438-1439-1440-1441-1442-1443-1444-1445	Middle Gene
MSMEG_1437	Rv0702	rplD	ES	ES	ES	-7.896816753	50S ribosomal protein L4	1435-1436-1437-1438-1439-1440-1441-1442-1443-1444-1445	Middle Gene
MSMEG_1438	Rv0703	rplW	ES	ES	ES	-6.810828662	50S ribosomal protein L23	1435-1436-1437-1438-1439-1440-1441-1442-1443-1444-1445	Middle Gene
MSMEG_1439	Rv0704	rplB	ES	ES	ES	-9.064203842	50S ribosomal protein L2	1435-1436-1437-1438-1439-1440-1441-1442-1443-1444-1445	Middle Gene
MSMEG_1440	Rv0705	rpsS	ES	ES	ES	-7.737446921	30S ribosomal protein S19	1435-1436-1437-1438-1439-1440-1441-1442-1443-1444-1445	Middle Gene
MSMEG_1441	Rv0706	-	ES	ES	ES	-5.977005098	50S ribosomal protein L22	1435-1436-1437-1438-1439-1440-1441-1442-1443-1444-1445	Middle Gene
MSMEG_1442	Rv0707	rpsC	ES	ES	ES	-7.6883902	30S ribosomal protein S3	1435-1436-1437-1438-1439-1440-1441-1442-1443-1444-1445	Middle Gene
MSMEG_1443	Rv0708	rplP	ES	ES	ES	-3.96715197	50S ribosomal protein L16	1435-1436-1437-1438-1439-1440-1441-1442-1443-1444-1445	Middle Gene
MSMEG_1444	Rv0709	rpmC	ES	ES	GD	-6.145921959	50S ribosomal protein L29	1435-1436-1437-1438-1439-1440-1441-1442-1443-1444-1445	Middle Gene
MSMEG_1445	Rv0710	-	ES	ES	ES	-3.234995068	30S ribosomal protein S17	1435-1436-1437-1438-1439-1440-1441-1442-1443-1444-1445	Last Gene
MSMEG_1465	Rv0714	rplN	GD	ES	ES	-8.459964334	50S ribosomal protein L14	1465-1466-1467-1468-1469-1470-1471-1472-1473-1474	First Gene
MSMEG_1466	Rv0715	rplX	GD	ES	ES	-6.343050048	50S ribosomal protein L24	1465-1466-1467-1468-1469-1470-1471-1472-1473-1474	Middle Gene
MSMEG_1467	Rv0716	rplE	GD	ES	ES	-6.413610739	50S ribosomal protein L5	1465-1466-1467-1468-1469-1470-1471-1472-1473-1474	Middle Gene
MSMEG_1469	Rv0718	rpsH	GD	ES	ES	-7.165510018	30S ribosomal protein S8	1465-1466-1467-1468-1469-1470-1471-1472-1473-1474	Middle Gene
MSMEG_1470	Rv0719	rplF	ES	ES	ES	-9.030694721	50S ribosomal protein L6	1465-1466-1467-1468-1469-1470-1471-1472-1473-1474	Middle Gene
MSMEG_1471	Rv0720	rplR	ES	ES	ES	-8.141391916	50S ribosomal protein L18	1465-1466-1467-1468-1469-1470-1471-1472-1473-1474	Middle Gene
MSMEG_1472	Rv0721	rpsE	ES	ES	ES	-7.282981332	30S ribosomal protein S5	1465-1466-1467-1468-1469-1470-1471-1472-1473-1474	Middle Gene
MSMEG_1474	Rv0723	rplO	ES	ES	Uncertain	-7.991521846	50S ribosomal protein L15	1465-1466-1467-1468-1469-1470-1471-1472-1473-1474	Last Gene
MSMEG_1483	Rv0732	secY	ES	ES	ES	-6.301002256	preprotein translocase subunit SecY	1483-1484-1485-1486-1487	First Gene
MSMEG_1512	Rv3464	rfbB	ES	ES	ES	-4.004868642	dTDP-D-glucose 4,6-dehydratase [Cell wall/membrane/envelope biogenesis]	1512-1510	First Gene
MSMEG_1519	Rv3462c	infA	NE	ES	GD	-4.252714877	translation initiation factor IF-1	1519-1520-1521-1522-1523-1524-1525	First Gene
MSMEG_1521	Rv3460c	rpsM	GD	ES	ES	-5.821888755	30S ribosomal protein S13	1519-1520-1521-1522-1523-1524-1525	Middle Gene
MSMEG_1522	Rv3459c	rpsK	GD	ES	Uncertain	-7.446511667	30S ribosomal protein S11	1519-1520-1521-1522-1523-1524-1525	Middle Gene
MSMEG_1523	Rv3458c	rpsD	GD	ES	ES	-7.664960273	30S ribosomal protein S4	1519-1520-1521-1522-1523-1524-1525	Middle Gene
MSMEG_1524	Rv3457c	rpoA	GD	ES	ES	-7.66474582	DNA-directed RNA polymerase subunit alpha	1519-1520-1521-1522-1523-1524-1525	Middle Gene
MSMEG_1556	Rv3443c	rplM	ES	ES	ES	-7.181698911	50S ribosomal protein L13	1556-1557	First Gene
MSMEG_1557	Rv3442c	rpsI	ES	ES	ES	-6.690137693	30S ribosomal protein S9	1556-1557	Last Gene
MSMEG_1568	Rv3436c	glmS	ES	ES	ES	-7.170525999	glucosamine--fructose-6-phosphate aminotransferase	1568-1570	First Gene
MSMEG_1582	Rv3418c	groES	ES	ES	ES	-8.829310478	co-chaperonin GroES	1582	Only Gene
MSMEG_1602	Rv3411c	guaB	ES	ES	ES	-8.445511528	inosine 5'-monophosphate dehydrogenase	1602-1603-1604-1605	First Gene
MSMEG_1610	Rv3396c	guaA	NE	ES	ES	-8.897905945	GMP synthase	1610-1611	First Gene
MSMEG_1657	Rv3336c	trpS	ES	ES	ES	-4.453303451	tryptophanyl-tRNA synthetase	1657-1658	First Gene
MSMEG_1670	Rv3318	sdhA	ES	ES	NE	-8.477717798	succinate dehydrogenase flavoprotein subunit	1672-1671-1670-1669	Middle Gene
MSMEG_1671	Rv3317	-	ES	ES	NE	-8.506129031	Succinate:quinone oxidoreductase (SQR) Type A subfamily, Succinate dehydrogenase D (SdhD)-like subunit	1672-1671-1670-1669	Middle Gene
MSMEG_1672	Rv3316	sdhC	ES	ES	NE	-8.068299405	Succinate:quinone oxidoreductase (SQR) Type A subfamily, Succinate dehydrogenase C (SdhC)-like subunit	1672-1671-1670-1669	First Gene
MSMEG_1807	Rv3285	-	ES	ES	ES	-8.448488033	Acetyl/propionyl-CoA carboxylase, alpha subunit [Lipid transport and metabolism]	1807	Only Gene
MSMEG_1812	Rv3281	-	NE	ES	ES	-8.511831703	Acyl-CoA carboxylase epsilon subunit	1812-1811	First Gene
MSMEG_1813	Rv3280	-	ES	ES	ES	-8.999098034	Acetyl-CoA carboxylase, carboxyltransferase component [Lipid transport and metabolism]	1813	Only Gene
MSMEG_1819	Rv3276c	purK	ES	ES	GD	-6.180888145	Phosphoribosylaminoimidazole carboxylase (NCAIR synthetase) [Nucleotide transport and metabolism]	1819	Only Gene
MSMEG_1826	Rv3265c	-	GD	ES	ES	-7.025172228	Glycosyltransferase, GT2 family [Carbohydrate transport and metabolism]	1826	Only Gene
MSMEG_1834	Rv3257c	manB	ES	ES	ES	-7.483976963	phosphomannomutase/phosphoglucomutase	1834-1835-1836	First Gene
MSMEG_1836	Rv3255c	manA	ES	ES	ES	-4.084693213	Mannose-6-phosphate isomerase, class I [Carbohydrate transport and metabolism]	1834-1835-1836	Last Gene
MSMEG_1881	Rv3240c	secA	ES	ES	ESD	-8.441325776	preprotein translocase subunit SecA	1881	Only Gene
MSMEG_1890	Rv3227	aroA	NE	ES	ES	-8.516172776	3-phosphoshikimate 1-carboxyvinyltransferase	1890-1889-1888	First Gene
MSMEG_2086	Rv3105c	prfB	ES	ES	ES	-6.768316676	peptide chain release factor 2	2086-2087-2088	Only Gene
MSMEG_2365	Rv3011c	gatA	ES	ES	ES	-7.193081765	aspartyl/glutamyl-tRNA amidotransferase subunit A	2365-2366	First Gene
MSMEG_2367	Rv3009c	gatB	ES	ES	ES	-7.476462699	aspartyl/glutamyl-tRNA amidotransferase subunit B	-2367	Only Gene
MSMEG_2372	Rv3003c	ilvB	ES	ES	ES	-5.915561275	acetolactate synthase 1 catalytic subunit	2372-2373	First Gene
MSMEG_2373	Rv3002c	ilvH	ES	ES	NE	-3.967989021	acetolactate synthase 3 regulatory subunit	2372-2373	Last Gene
MSMEG_2374	Rv3001c	ilvC	ES	ES	ES	-8.584774638	ketol-acid reductoisomerase	-2374	Only Gene
MSMEG_2378	Rv2996c	serA	GD	ES	ES	-8.19451064	D-3-phosphoglycerate dehydrogenase	2378	First Gene
MSMEG_2379	Rv2995c	leuB	GD	ES	ES	-8.04537744	3-isopropylmalate dehydrogenase	2379	Last Gene
MSMEG_2383	Rv2992c	gltX	ES	ES	ES	-9.103654993	glutamyl-tRNA synthetase	2382-2383	Last Gene
MSMEG_2388	Rv2987c	leuD	NE	ES	GD	-5.597811018	isopropylmalate isomerase small subunit	2387-2388	Last Gene
MSMEG_2395	Rv2981c	ddl	GD	ES	ES	-2.649628408	D-alanyl-alanine synthetase A	2393-2394-2395	Last Gene
MSMEG_2410	Rv2969c	-	ES	ES	ES	-7.954836074	Protein-disulfide isomerase [Posttranslational modification, protein turnover, chaperones]	2410-2411	First Gene
MSMEG_2411	Rv2968c	-	ES	ES	ES	-5.638354372	Vitamin K epoxide reductase family in bacteria	2410-2411	Last Gene
MSMEG_2435	Rv2909c	rpsP	NE	ES	GD	-7.322559136	30S ribosomal protein S16	2435-2436-2437-2438	First Gene
MSMEG_2438	Rv2906c	trmD	NE	ES	GD	-3.931706808	tRNA (guanine-N(1)-)-methyltransferase	2435-2436-2437-2438	Last Gene
MSMEG_2440	Rv2904c	rplS	NE	ES	NE	-7.084702108	50S ribosomal protein L19	2440-2441-2442	First Gene
MSMEG_2441	Rv2903c	lepB	ES	ES	ES	-5.196789836	signal peptidase I, bacterial type	2440-2441-2442	Middle Gene
MSMEG_2519	Rv2890c	rpsB	ES	ES	ES	-7.534730861	30S ribosomal protein S2	2519-2520	First Gene
MSMEG_2540	Rv2883c	pyrH	ES	ES	ES	-4.740243942	UMP kinase (UMPK)-Ec, the microbial/chloroplast uridine monophosphate kinase (uridylate kinase) enzyme that catalyzes UMP phosphorylation and plays a key role in pyrimidine nucleotide biosynthesis	2540-2541	First Gene
MSMEG_2541	Rv2882c	frr	ES	ES	ES	-2.538208296	ribosome recycling factor	2540-2541	Last Gene
MSMEG_2543	Rv2881c	cdsA	NE	ES	ES	-7.416164165	Cytidylyltransferase family	2543	Only Gene
MSMEG_2578	Rv2870c	dxr	ES	ES	ES	-4.319009979	1-deoxy-D-xylulose 5-phosphate reductoisomerase	2578	Only Gene
MSMEG_2613	Rv2852c	mqo	ES	ES	NE	-5.794554589	malate:quinone-oxidoreductase	2613	Only Gene
MSMEG_2618	Rv2847c	cobA	NE	ES	GD	-4.599311844	Uroporphyrin-III C-methyltransferase (S-Adenosyl-L-methionine:uroporphyrinogen III methyltransferase, SUMT)	2618-2619-2620	First Gene
MSMEG_2621	Rv2845c	proS	ES	ES	ES	-7.120082322	prolyl-tRNA synthetase	2621	Only Gene
MSMEG_2625	Rv2841c	nusA	ES	ES	ES	-6.61592373	transcription elongation factor NusA	2624-2625	Last Gene
MSMEG_2628	Rv2839c	infB	ES	ES	ES	-3.973793468	translation initiation factor IF-2	2628	Only Gene
MSMEG_2653	Rv2786c	ribF	NE	ES	ES	-7.376426116	bifunctional riboflavin kinase/FMN adenylyltransferase	2653	Only Gene
MSMEG_2656	Rv2783c	gpsI	ES	ES	ES	-7.366754705	Polyribonucleotide nucleotidyltransferase, RNA binding domain	2656-2657	First Gene
MSMEG_2670	Rv2764c	thyA	ES	ES	GD	-8.943774847	thymidylate synthase	2670-2671-2672	First Gene
MSMEG_2684	Rv2753c	dapA	ES	ES	ES	-2.82358555	dihydrodipicolinate synthase	2684-2685	First Gene
MSMEG_2690	Rv2748c	-	GD	ES	ES	-7.593503172	DNA segregation ATPase FtsK/SpoIIIE and related proteins [Cell cycle control, cell division, chromosome partitioning]	2690	Only Gene
MSMEG_2758	Rv2703	-	ES	ES	ES	-8.396776011	RNA polymerase sigma factor	2758	Only Gene
MSMEG_2776	Rv2682c	dxs	ES	ES	ES	-7.883277751	Deoxyxylulose-5-phosphate synthase [Coenzyme transport and metabolism, Lipid transport and metabolism]	2776	Only Gene
MSMEG_2780	Rv2678c	hemE	GD	ES	ES	-7.751209288	uroporphyrinogen decarboxylase	2780-2781	First Gene
MSMEG_2782	Rv2676c	-	GD	ES	ES	-7.321184106	Chlorite dismutase [Inorganic ion transport and metabolism]	2782-2783	First Gene
MSMEG_2931	Rv2614c	thrS	ES	ES	ES	-7.925049965	threonyl-tRNA synthetase	2929-2930-2931	Last Gene
MSMEG_2934	Rv2611c	-	NE	ES	ES	-5.645223687	lipid A biosynthesis lauroyl acyltransferase	2932-2933-2934	Last Gene
MSMEG_2935	Rv2610c	-	ES	ES	ES	-3.343158127	This family is most closely related to the GT1 family of glycosyltransferases and named after YqgM in Bacillus licheniformis about which little is known. Glycosyltransferases catalyze the transfer of sugar moieties from activated donor molecules to...	2935-2936	First Gene
MSMEG_2936	Rv2609c	-	ES	ES	ESD	-2.459815902	Members of the Nudix hydrolase superfamily catalyze the hydrolysis of NUcleoside DIphosphates linked to other moieties, X. Enzymes belonging to this superfamily requires a divalent cation, such as Mg2+ or Mn2+, for their activity and contain a highly...	2935-2936	Last Gene
MSMEG_2961	Rv2587c	secD	ES	ES	ES	-4.840412701	preprotein translocase subunit SecD	2961	Only Gene
MSMEG_2962	Rv2586c	secF	ES	ES	ESD	-4.518613727	preprotein translocase subunit SecF	2962	Only Gene
MSMEG_2976	Rv2580c	hisS	ES	ES	ES	-7.553130072	histidyl-tRNA synthetase	2976	Only Gene
MSMEG_3003	Rv2572c	aspS	ES	ES	ES	-8.257906365	aspartyl-tRNA synthetase	3003-3004	First Gene
MSMEG_3025	Rv2555c	alaS	ES	ES	ES	-7.70085582	alanyl-tRNA synthetase	3025	Only Gene
MSMEG_3030	Rv2540c	aroC	GD	ES	ES	-10.18202184	chorismate synthase	3031-3031-3033	First Gene
MSMEG_3031	Rv2539c	aroK	GD	ES	ES	-5.710944155	shikimate kinase	3031-3031-3033	Middle Gene
MSMEG_3033	Rv2538c	aroB	GD	ES	ES	-2.337410747	3-dehydroquinate synthase	3031-3031-3033	Last Gene
MSMEG_3046	Rv1383	carA	ES	ES	ES	-6.947315492	carbamoyl phosphate synthase small subunit	3046	Only Gene
MSMEG_3047	Rv1384	carB	ES	ES	ES	-6.888012585	carbamoyl phosphate synthase large subunit	3047	Only Gene
MSMEG_3048	Rv1385	pyrF	ES	ES	ES	-6.871720462	orotidine 5'-phosphate decarboxylase	3048	Only Gene
MSMEG_3051	Rv1389	gmk	NE	ES	ES	-8.640642617	guanylate kinase	3051	Only Gene
MSMEG_3053	Rv1390	rpoZ	NE	ES	ES	-7.406757738	DNA-directed RNA polymerase, omega subunit	3053-3054	First Gene
MSMEG_3054	Rv1391	coaBC	NE	ES	ES	-5.892007757	bifunctional phosphopantothenoylcysteine decarboxylase/phosphopantothenate synthase	3053-3054	Last Gene
MSMEG_3055	Rv1392	metK	ES	ES	ES	-7.700079142	S-adenosylmethionine synthetase	3055	Only Gene
MSMEG_3061	Rv1402	priA	ES	ES	ES	-3.1183973	primosome assembly protein PriA	3061	Only Gene
MSMEG_3066	Rv1408	rpe	ES	ES	GD	-8.787249608	ribulose-phosphate 3-epimerase	3066-3067	First Gene
MSMEG_3067	Rv1409	ribD	ES	ES	ES	-5.53406044	MafB19-like deaminase	3066-3067	Last Gene
MSMEG_3072	Rv1415	-	ES	ES	ES	-5.967445313	bifunctional 3,4-dihydroxy-2-butanone 4-phosphate synthase/GTP cyclohydrolase II protein	3072	Only Gene
MSMEG_3081	Rv1423	-	NE	ES	ES	-7.248766734	DNA-binding protein WhiA	3081	Only Gene
MSMEG_3084	Rv1436	gap	ES	ES	GD	-3.526109969	Glyceraldehyde-3-phosphate dehydrogenase/erythrose-4-phosphate dehydrogenase [Carbohydrate transport and metabolism]	3084	Only Gene
MSMEG_3085	Rv1437	pgk	ES	ES	GD	-2.242876012	phosphoglycerate kinase	3085	Only Gene
MSMEG_3103	Rv1449c	tkt	ES	ES	ES	-4.705149996	Transketolase [Carbohydrate transport and metabolism]	3103	Only Gene
MSMEG_3123	Rv1461	sufD	ES	ES	ES	-7.415065677	Uncharacterized protein family (UPF0051)	3122-3123	Last Gene
MSMEG_3124	Rv1463	sufC	ES	ES	ES	-7.464087882	FeS assembly ATPase SufC	3124-3125-3126	First Gene
MSMEG_3125	Rv1464	-	ES	ES	ES	-7.409051439	cysteine desulfurases, SufSfamily	3124-3125-3126	Middle Gene
MSMEG_3143	Rv1475c	acnA	ES	ES	ES	-8.249445341	aconitate hydratase	3143	Only Gene
MSMEG_3150	Rv1483	fabG	ES	ES	ES	-7.159669547	beta-Keto acyl carrier protein reductase (BKR), involved in Type II FAS, classical (c) SDRs	3150	Only Gene
MSMEG_3151	Rv1484	-	ES	ES	ES	-6.827310944	enoyl-(acyl carrier protein) reductase	3151-3152	First Gene
MSMEG_3152	Rv1485	hemH	ES	ES	ES	-4.518486724	ferrochelatase	3151-3152	Last Gene
MSMEG_3169	Rv1536	ileS	ES	ES	ES	-8.362513723	isoleucyl-tRNA synthetase	3169	Only Gene
MSMEG_3178	Rv1547	dnaE	ES	ES	ES	-8.078048655	DNA polymerase III subunit alpha	3178	Only Gene
MSMEG_3205	Rv1599	hisD	ES	ES	ES	-4.173780922	bifunctional histidinal dehydrogenase/ histidinol dehydrogenase	3205	Only Gene
MSMEG_3206	Rv1600	hisC	ES	ES	ES	-8.15192983	histidinol-phosphate aminotransferase	3206	Only Gene
MSMEG_3207	Rv1601	hisB	ES	ES	ES	-6.833775608	imidazoleglycerol-phosphate dehydratase	3207	Only Gene
MSMEG_3208	Rv1602	hisH	ES	ES	ES	-8.518259729	imidazole glycerol phosphate synthase subunit HisH	3208	Only Gene
MSMEG_3209	Rv1603	-	ES	ES	ES	-4.134303095	phosphoribosyl isomerase A	3209-3210	First Gene
MSMEG_3211	Rv1605	hisF	ES	ES	ES	-3.6749401	imidazole glycerol phosphate synthase subunit HisF	3211-3212	First Gene
MSMEG_3212	Rv1606	hisI	ES	ES	ES	-3.49715842	phosphoribosyl-AMP cyclohydrolase	3211-3212	Last Gene
MSMEG_3213	Rv3263	-	ES	ES	NE	-7.725741157	Adenine-specific DNA methylase [Replication, recombination and repair]	3213	Only Gene
MSMEG_3219	Rv1611	trpC	ES	ES	ES	-8.280417535	indole-3-glycerol-phosphate synthase	3214	Only Gene
MSMEG_3220	Rv1612	trpB	ES	ES	ES	-7.475814479	tryptophan synthase subunit beta	3220-3221	First Gene
MSMEG_3221	Rv1613	trpA	ES	ES	ES	-8.119926751	tryptophan synthase subunit alpha	3220-3221	Last Gene
MSMEG_3621	Rv1854c	ndh	ES	ES	GD	-8.549053029	NADH dehydrogenase, FAD-containing subunit [Energy production and conversion]	3621	Only Gene
MSMEG_3652	Rv1822	-	NE	ES	ES	-5.403463905	Phosphatidylglycerophosphate synthase [Lipid transport and metabolism]	3652-3651	First Gene
MSMEG_3738	Rv1713	engA	ES	ES	ES	-8.02308898	GTP-binding protein Der	3738-3737	First Gene
MSMEG_3739	Rv1712	cmk	ES	ES	GD	-5.700445313	cytidylate kinase	3740-3739	Last Gene
MSMEG_3746	Rv1699	pyrG	ES	ES	ES	-6.547619483	CTP synthetase	3746-3745-3744	First Gene
MSMEG_3758	Rv1689	tyrS	ES	ES	ES	-8.256774803	tyrosyl-tRNA synthetase	NA
MSMEG_3769	Rv1659	argH	GD	ES	ES	-8.664198369	Argininosuccinate lyase [Amino acid transport and metabolism]	3770-3669	Last Gene
MSMEG_3770	Rv1658	argG	GD	ES	ES	-7.104231809	Arginosuccinate synthase	3770-3669	First Gene
MSMEG_3772	Rv1656	argF	GD	ES	ES	-5.324900536	ornithine carbamoyltransferase	3772-3771	First Gene
MSMEG_3775	Rv1653	argJ	GD	ES	ES	-3.57420278	bifunctional ornithine acetyltransferase/N-acetylglutamate synthase protein	3775	Only Gene
MSMEG_3776	Rv1652	argC	GD	ES	ES	-8.541328977	N-acetyl-gamma-glutamyl-phosphate reductase, common form	3776	Only Gene
MSMEG_3777	Rv1650	pheT	ES	ES	ES	-6.586554598	phenylalanyl-tRNA synthetase subunit beta	3778-3777	Last Gene
MSMEG_3778	Rv1649	pheS	ES	ES	ES	-8.899236064	phenylalanyl-tRNA synthetase subunit alpha	3778-3777	First Gene
MSMEG_3791	Rv1643	rplT	ES	ES	ES	-4.995098894	50S ribosomal protein L20	3794-3793-3792-3791	Last Gene
MSMEG_3793	Rv1641	infC	ES	ES	ES	-9.062531903	translation initiation factor IF-3	3794-3793-3792-3791	Middle Gene
MSMEG_3833	Rv1630	rpsA	ES	ES	ES	-7.952333566	30S ribosomal protein S1	3833	Only Gene
MSMEG_3858	Rv2050	-	ES	ES	GD	-3.025356103	RNA polymerase-binding protein	3858	Only Gene
MSMEG_3886	Rv2093c	tatC	NE	ES	GD	-2.984920291	Sec-independent protein secretion pathway component TatC [Intracellular trafficking, secretion, and vesicular transport]	3887-3886-3885	Middle Gene
MSMEG_3887	Rv2094c	tatA	NE	ES	Uncertain	-2.23140914	twin arginine translocase protein A	3887-3886-3885	First Gene
MSMEG_4180	Rv2121c	hisG	ES	ES	ES	-9.653901965	ATP phosphoribosyltransferase	4181-4180-4179	Middle Gene
MSMEG_4185	Rv2124c	metH	ES	ES	NE	-7.164172999	5-methyltetrahydrofolate--homocysteine methyltransferase	4185	Only Gene
MSMEG_4198	Rv2139	pyrD	ES	ES	ES	-6.095354823	dihydroorotate dehydrogenase 2	4197-4198	Last Gene
MSMEG_4217	Rv2145c	-	NE	ES	ES	-8.031384168	Cell division septum initiation DivIVA, interacts with FtsZ, MinD and other proteins [Cell cycle control, cell division, chromosome partitioning]	4217-4216	First Gene
MSMEG_4219	Rv2147c	-	ES	ES	ES	-6.486794807	FtsZ-interacting cell division protein YlmF [Cell cycle control, cell division, chromosome partitioning]	4219-4218	First Gene
MSMEG_4222	Rv2150c	ftsZ	ES	ES	ES	-9.366977836	cell division protein FtsZ	4222-4221	First Gene
MSMEG_4226	Rv2152c	murC	ES	ES	ES	-8.81528722	UDP-N-acetylmuramate--L-alanine ligase	4226	Only Gene
MSMEG_4227	Rv2153c	murG	ES	ES	ES	-8.428224829	undecaprenyldiphospho-muramoylpentapeptide beta-N- acetylglucosaminyltransferase	4227	Only Gene
MSMEG_4228	Rv2154c	ftsW	ES	ES	ESD	-6.475859257	cell division protein FtsW	4228	Only Gene
MSMEG_4229	Rv2155c	murD	ES	ES	ES	-8.381326639	UDP-N-acetylmuramoyl-L-alanyl-D-glutamate synthetase	4229	Only Gene
MSMEG_4230	Rv2156c	mraY	ES	ES	ES	-8.371994393	phospho-N-acetylmuramoyl-pentapeptide-transferase	4230	Only Gene
MSMEG_4231	Rv2157c	murF	ES	ES	ES	-7.371558863	UDP-N-acetylmuramoyl-tripeptide--D-alanyl-D-alanine ligase	4231	Only Gene
MSMEG_4232	Rv2158c	murE	ES	ES	ES	-7.783718558	UDP-N-acetylmuramyl-tripeptide synthetase	4232	Only Gene
MSMEG_4234	Rv2164c	ftsL	ES	ES	GD	-7.516015147	NA	4234	Only Gene
MSMEG_4248	Rv2182c	-	NE	ES	ES	-4.031652094	Lysophospholipid Acyltransferases (LPLATs) of Glycerophospholipid Biosynthesis: AGPAT-like	4248	Only Gene
MSMEG_4253	Rv2188c	-	ES	ES	ES	-4.96253767	This family is most closely related to the GT1 family of glycosyltransferases and named after YqgM in Bacillus licheniformis about which little is known. Glycosyltransferases catalyze the transfer of sugar moieties from activated donor molecules to...	4253	Only Gene
MSMEG_4258	Rv2192c	trpD	GD	ES	ES	-7.687480667	anthranilate phosphoribosyltransferase	4258	Only Gene
MSMEG_4260	Rv2193	-	GD	ES	GD	-3.385474375	Heme/copper-type cytochrome/quinol oxidase, subunit 3 [Energy production and conversion]	4260	Only Gene
MSMEG_4261	Rv2194	-	GD	ES	GD	-3.966177642	Cytochrome c, mono- and diheme variants [Energy production and conversion]	4261-4262	First Gene
MSMEG_4262	Rv2195	-	GD	ES	GD	-4.475869066	Rieske Fe-S protein [Energy production and conversion]	4261-4262	Last Gene
MSMEG_4263	Rv2196	-	GD	ES	GD	-4.77611745	Cytochrome b subunit of the bc complex [Energy production and conversion]	4263	First Gene
MSMEG_4268	Rv2200c	-	NE	ES	GD	-5.234367916	Heme/copper-type cytochrome/quinol oxidase, subunit 2 [Energy production and conversion]	4268-4267	First Gene
MSMEG_4276	Rv2210c	ilvE	ES	ES	ES	-7.124094069	branched-chain amino acid aminotransferase	4276	Only Gene
MSMEG_4283	Rv2215	sucB	NE	ES	NE	-7.599861396	e3 binding domain	4283	Only Gene
MSMEG_4286	Rv2218	lipA	ES	ES	ES	-5.803835449	lipoyl synthase	4286	Only Gene
MSMEG_4294	Rv2222c	glnA	ES	ES	NE	-6.558864551	Glutamine synthetase [Amino acid transport and metabolism]	4294	Only Gene
MSMEG_4325	Rv2243	-	GD	ES	ES	-7.745775149	Malonyl CoA-acyl carrier protein transacylase [Lipid transport and metabolism]	4325	Only Gene
MSMEG_4482	Rv2343c	dnaG	ES	ES	ES	-7.575841746	DNA primase	4483-4482	Last Gene
MSMEG_4485	Rv2357c	glyS	ES	ES	ES	-7.676662335	glycyl-tRNA synthetase	4485	Only Gene
MSMEG_4490	Rv2361c	uppS	ES	ES	ES	-2.528037013	synonym=uppS	4490-4489	First Gene
MSMEG_4493	Rv2364c	era	NE	ES	GD	-3.468414727	GTPase Era	4493	Only Gene
MSMEG_4527	Rv2391	-	ES	ES	NE	-4.177354209	Sulfite reductase, beta subunit (hemoprotein) [Inorganic ion transport and metabolism]	4527	Only Gene
MSMEG_4571	Rv2412	rpsT	GD	ES	Uncertain	-2.889861439	30S ribosomal protein S20	4571	Only Gene
MSMEG_4617	Rv2438c	nadE	ES	ES	ES	-5.477094434	NAD synthetase	4617	Only Gene
MSMEG_4621	Rv2439c	proB	NE	ES	ES	-2.775395895	glutamate 5-kinase	4621	Only Gene
MSMEG_4623	Rv2440c	obgE	ES	ES	ES	-6.834154981	GTPase CgtA	4625-4624-4623	Last Gene
MSMEG_4626	Rv2444c	-	ES	ES	ESD	-3.112271211	ribonuclease, Rne/Rng family	4626	Only Gene
MSMEG_4630	Rv2448c	valS	ES	ES	ES	-6.612897977	valyl-tRNA synthetase	4630	Only Gene
MSMEG_4645	Rv2454c	orB	GD	ES	GD	-7.687760584	2-oxoglutarate ferredoxin oxidoreductase subunit beta	4646-4645	Last Gene
MSMEG_4646	Rv2455c	-	GD	ES	GD	-7.513332824	2-oxoacid:acceptor oxidoreductase, alpha subunit	4646-4645	First Gene
MSMEG_4671	Rv2457c	clpX	ES	ES	ES	-8.628627802	ATP-dependent protease ATP-binding subunit ClpX	4671	Only Gene
MSMEG_4672	Rv2461c	clpP	ES	ES	ES	-7.28172331	ATP-dependent Clp protease proteolytic subunit	4673-4672	Last Gene
MSMEG_4684	Rv2465c	-	NE	ES	ES	-7.404545537	ribose-5-phosphate isomerase B	4684-4683	First Gene
MSMEG_4700	Rv2477c	-	ES	ES	ES	-3.912064449	putative ABC transporter ATP-binding protein	4700	Only Gene
MSMEG_4702	Rv0102	-	NE	ES	ES	-2.771968278	Cytochrome c oxidase assembly factor CtaG [Energy production and conversion, Posttranslational modification, protein turnover, chaperones]	4702	Only Gene
MSMEG_4757	Rv2524c	-	ES	ES	ES	-8.511238726	3-oxoacyl-ACP reductase domain of yeast-type FAS1 [Lipid transport and metabolism]	4757	Only Gene
MSMEG_4947	Rv1302	-	ES	ES	ES	-6.5116736	This subfamily contains Escherichia coli WecA, Bacillus subtilis TagO and related proteins. WecA is an UDP-N-acetylglucosamine (GlcNAc):undecaprenyl-phosphate (Und-P) GlcNAc-1-phosphate transferase that catalyzes the formation of a phosphodiester bond...	4948-4947	Last Gene
MSMEG_4950	Rv1299	prfA	ES	ES	ES	-2.71361454	peptide chain release factor 1	4951-4950-4949	Middle Gene
MSMEG_4954	Rv1297	rho	ES	ES	ES	-7.236918267	transcription termination factor Rho	4954	Only Gene
MSMEG_4955	Rv1296	thrB	ES	ES	ES	-8.892573173	Homoserine kinase [Amino acid transport and metabolism]	4955	Only Gene
MSMEG_4956	Rv1295	thrC	ES	ES	ES	-6.342572523	threonine synthase	4956	Only Gene
MSMEG_4957	Rv1294	-	ES	ES	ES	-6.850999395	homoserine dehydrogenase	4957	Only Gene
MSMEG_4958	Rv1293	lysA	ES	ES	ES	-7.680254021	diaminopimelate decarboxylase	4958	Only Gene
MSMEG_4959	Rv1292	argS	ES	ES	ES	-9.048132628	arginyl-tRNA synthetase	4959	Only Gene
MSMEG_5049	Rv1248c	kgd	ES	ES	NE	-6.287527703	alpha-ketoglutarate decarboxylase	5049	Only Gene
MSMEG_5103	Rv1202	dapE	ES	ES	ES	-5.404917158	succinyl-diaminopimelate desuccinylase	5103-5102-5101	First Gene
MSMEG_5223	Rv1111c	-	ES	ES	ESD	-6.069744544	AF-4 proto-oncoprotein	5223	Only Gene
MSMEG_5224	Rv3382c	ispH	ES	ES	NE	-7.698344806	4-hydroxy-3-methylbut-2-enyl diphosphate reductase	5224	Only Gene
MSMEG_5248	Rv1094	-	ES	ES	ES	-5.021682379	Ferritin-like superfamily of diiron-containing four-helix-bundle proteins	5248-5247	First Gene
MSMEG_5249	Rv1093	glyA	ES	ES	ES	-5.121429909	serine hydroxymethyltransferase	5249	Only Gene
MSMEG_5252	Rv1092c	coaA	ES	ES	ES	-2.233491806	pantothenate kinase	5252	Only Gene
MSMEG_5414	Rv1024	-	GD	ES	ES	-5.588821618	Cell division protein FtsB [Cell cycle control, cell division, chromosome partitioning]	5415-5414	Last Gene
MSMEG_5415	Rv1023	eno	GD	ES	GD	-7.788359449	enolase	5415-5414	First Gene
MSMEG_5435	Rv1013	-	ES	ES	NE	-9.287620044	long-chain-fatty-acid--CoA ligase	5425	Only Gene
MSMEG_5441	Rv1007c	metG	ES	ES	ES	-6.487422034	methionyl-tRNA synthetase	5441-5442	First Gene
MSMEG_5515	Rv0957	purH	ES	ES	ES	-6.064944676	bifunctional phosphoribosylaminoimidazolecarboxamide formyltransferase/IMP cyclohydrolase	5515	Only Gene
MSMEG_5684	Rv0884c	-	NE	ES	ES	-8.159669547	phosphoserine aminotransferase, putative	5684-5685	First Gene
MSMEG_5798	Rv0809	purM	ES	ES	ES	-9.117253482	phosphoribosylaminoimidazole synthetase	5798	Only Gene
MSMEG_5800	Rv0808	purF	ES	ES	ES	-4.591506966	amidophosphoribosyltransferase	5800	Only Gene
MSMEG_5824	Rv0803	purL	GD	ES	ES	-6.458973934	phosphoribosylformylglycinamidine synthase II	5824-5823	First Gene
MSMEG_5831	Rv0788	purQ	NE	ES	ES	-6.522125555	phosphoribosylformylglycinamidine synthase I	5832-5831	Last Gene
MSMEG_5832	Rv0787A	purS	NE	ES	ES	-2.388857405	phosphoribosylformylglycinamidine synthase subunit PurS	5832-5831	First Gene
MSMEG_5841	Rv0780	purC	ES	ES	ES	-7.404618109	phosphoribosylaminoimidazole-succinocarboxamide synthase	5841-5839	First Gene
MSMEG_5847	Rv0777	purB	ES	ES	ES	-8.237687991	Adenylsuccinate lyase (ASL)_subgroup 2	5847	Only Gene
MSMEG_5852	Rv0772	purD	NE	ES	ES	-8.342830273	phosphoribosylamine--glycine ligase	5852	Only Gene
MSMEG_6074	Rv3580c	cysS	ES	ES	ES	-7.553008018	cysteinyl-tRNA synthetase	6074-6073	First Gene
MSMEG_6076	Rv3582c	ispD	ES	ES	ES	-4.53249251	2-C-methyl-D-erythritol 4-phosphate cytidylyltransferase	6077-6076-6075	Middle Gene
MSMEG_6077	Rv3583c	-	ES	ES	GD	-5.695804581	RNA polymerase-interacting regulator, CarD/CdnL/TRCF family [Transcription]	6077-6076-6075	First Gene
MSMEG_6082	Rv3588c	-	ES	ES	NE	-6.787712716	Carbonic anhydrases (CA) are zinc-containing enzymes that catalyze the reversible hydration of carbon dioxide in a two-step mechanism in which the nucleophilic attack of a zinc-bound hydroxide ion on carbon dioxide is followed by the regeneration of an...	6082-6081	First Gene
MSMEG_6091	Rv3596c	-	GD	ES	ES	-7.721099189	Clp protease ATP binding subunit	6091	Only Gene
MSMEG_6094	Rv3598c	lysS	ES	ES	ES	-8.578070722	lysyl-tRNA synthetase	6094	Only Gene
MSMEG_6103	Rv3608c	folP	ES	ES	ESD	-7.219362158	dihydropteroate synthase	6105-6104-6103	Last Gene
MSMEG_6104	Rv3609c	folE	ES	ES	ES	-3.225333975	GTP cyclohydrolase I	6105-6104-6103	Middle Gene
MSMEG_6182	Rv3669	-	GD	ES	NE	-5.282279649	Putative Actinobacterial Holin-X, holin superfamily III	6182-6184	First Gene
MSMEG_6184	Rv3670	-	GD	ES	NE	-3.895440841	Pimeloyl-ACP methyl ester carboxylesterase [Coenzyme transport and metabolism, General function prediction only]	6182-6184	Last Gene
MSMEG_6256	Rv3708c	asd	ES	ES	GD	-6.197055273	aspartate-semialdehyde dehydrogenase	5257-6256	Last Gene
MSMEG_6257	Rv3709c	-	ES	ES	ESD	-6.538575692	aspartate kinase	5257-6256	First Gene
MSMEG_6276	Rv3712	-	ES	ES	ES	-5.55673421	UDP-N-acetylmuramyl tripeptide synthase [Cell wall/membrane/envelope biogenesis]	6276	Only Gene
MSMEG_6277	Rv3713	-	ES	ES	ES	-7.153859856	Glutamine amidotransferase related to the GATase domain of CobQ [General function prediction only]	6277	Only Gene
MSMEG_6285	Rv3721c	-	ES	ES	ES	-8.281559166	DNA polymerase III subunits gamma and tau	6286-6285	Last Gene
MSMEG_6286	Rv3722c	-	ES	ES	ES	-6.820268106	Aspartate aminotransferase (AAT) superfamily (fold type I) of pyridoxal phosphate (PLP)-dependent enzymes. PLP combines with an alpha-amino acid to form a compound called a Schiff base or aldimine intermediate, which depending on the reaction, is the...	6286-6285	First Gene
MSMEG_6330	Rv3754	-	NE	ES	ES	-8.14781546	prephenate dehydrogenase	6330	Only Gene
MSMEG_6366	Rv3781	-	ES	ES	ES	-6.911451912	ABC-type polysaccharide/polyol phosphate transport system, ATPase component [Carbohydrate transport and metabolism, Cell wall/membrane/envelope biogenesis]	6365-6366-6367-6369	Middle Gene
MSMEG_6367	Rv3782	-	ES	ES	ES	-6.458204596	Glycosyltransferase, GT2 family [Carbohydrate transport and metabolism]	6365-6366-6367-6369	Middle Gene
MSMEG_6382	Rv3790	-	ES	ES	ES	-5.399715792	FAD/FMN-containing dehydrogenase [Energy production and conversion]	6382-6383	First Gene
MSMEG_6386	Rv3792	-	ES	ES	ES	-5.262181265	Arabinofuranosyltransferase N terminal	6385-6386	Last Gene
MSMEG_6391	Rv3799c	-	ES	ES	ES	-7.704512785	Acetyl-CoA carboxylase, carboxyltransferase component [Lipid transport and metabolism]	6393-6392-6391	Last Gene
MSMEG_6392	Rv3800c	-	ES	ES	ES	-8.613863116	Acyl transferase domain in polyketide synthase (PKS) enzymes [Secondary metabolites biosynthesis, transport and catabolism]	6393-6392-6391	Middle Gene
MSMEG_6401	Rv3806c	-	GD	ES	ES	-5.612736187	phosphoribose diphosphate:decaprenyl-phosphate phosphoribosyltransferase	6402-6401-6400	Middle Gene
MSMEG_6403	Rv3808c	-	GD	ES	ES	-6.394997243	Glycosyltransferase, GT2 family [Carbohydrate transport and metabolism]	6403-6404	Only Gene
MSMEG_6404	Rv3809c	glf	GD	ES	ES	-6.101107557	UDP-galactopyranose mutase [Cell wall/membrane/envelope biogenesis]	6403-6405	Only Gene
MSMEG_6413	Rv3834c	serS	ES	ES	ES	-8.083745237	seryl-tRNA synthetase	6413	Only Gene
MSMEG_6520	Rv0382c	-	NE	ES	ES	-5.643819823	orotate phosphoribosyltransferase	6520	Only Gene
MSMEG_6892	Rv0058	-	ES	ES	ES	-7.301130331	replicative DNA helicase	6892	Only Gene
MSMEG_6895	Rv0055	rpsR	NE	ES	ES	-4.947899636	30S ribosomal protein S18	6897-6896-6895-6894	Middle Gene
MSMEG_6896	Rv0054	-	NE	ES	ES	-4.092359823	single-stranded DNA-binding protein	6897-6896-6895-6894	Middle Gene
MSMEG_6900	Rv0050	ponA1	ES	ES	NE	-6.929649658	Transglycosylase	6901-6900-6899	Middle Gene
MSMEG_6904	Rv0046c	-	ES	ES	ES	-9.109621742	Myo-inositol-1-phosphate synthase	6903-6904	Last Gene
MSMEG_6917	Rv0041	leuS	ES	ES	ES	-8.255217454	leucyl-tRNA synthetase	6917	Only Gene
MSMEG_6926	Rv3907c	-	ES	ES	ES	-9.274587815	tRNA adenylyltransferase	6926	Only Gene
MSMEG_6927	Rv3908	-	ES	ES	NE	-8.454587187	Diadenosine hexaphosphate (Ap6A) hydrolase is a member of the Nudix hydrolase superfamily. Ap6A hydrolase specifically hydrolyzes diadenosine polyphosphates, but not ATP or diadenosine triphosphate, and it generates ATP as the product. Ap6A, the most...	6927	Only Gene
MSMEG_6928	Rv3909	-	ES	ES	ES	-7.773271104	NA	6928	Only Gene
MSMEG_6929	Rv3910	-	ES	ES	ESD	-8.301770532	MviN-like protein	6929	Only Gene
MSMEG_6942	Rv3921c	-	ES	ES	ESD	-8.739746862	putative inner membrane protein translocase component YidC	6946-6945-6944-6942	Last Gene
MSMEG_6946	Rv3924c	rpmH	ES	ES	Uncertain	-8.172427509	50S ribosomal protein L34	6946-6945-6944-6942	First Gene
MSMEG_6947	Rv0001	dnaA	ES	ES	ES	-9.004754179	chromosomal replication initiation protein	6947	Only Gene
MSMEG_4938	Rv1308	atpA	ES	ES	ES	-8.697454136	F0F1 ATP synthase subunit alpha	4941-4940-4939-4938-4937	Middle Gene
MSMEG_4937	Rv1309	atpG	ES	ES	ES	-8.400165794	F0F1 ATP synthase subunit gamma	4941-4940-4939-4938-4937	Middle Gene
MSMEG_4936	Rv1310	atpD	ES	ES	ES	-8.228426963	F0F1 ATP synthase subunit beta	4936	Only Gene
MSMEG_4935	Rv1311	atpC	ES	NE	ES	-9.415361506	F0F1 ATP synthase subunit epsilon	4935	Only Gene
MSMEG_4941	Rv1305	atpE	ES	ES	ES	-8.806291831	F0F1 ATP synthase subunit C	4941-4940-4939-4938-4937	Middle Gene
MSMEG_4942	Rv1304	atpB	ES	ES	ES	-6.833586156	FoF1-type ATP synthase, membrane subunit a [Energy production and conversion]	4942	Only Gene
