## Supplementary Table 3 for "Arrayed CRISPRi and Quantitative Imaging Describe the Morphotypic Landscape of Essential Mycobacterial Genes"

Function	Gene Name	Rv Number	MSMEG No	COG	Morphotype	Reference	Characterisation	Reference	B.subtilis Phenotype (Peters 2016)
Arginine Biosynthesis
Arginine Biosynthesis	argC	Rv1652	MSMEG_3776	J	Not Described		Structural; Biochemical	moradian2006mj	NA
Arginine Biosynthesis	argF	Rv1656	MSMEG_3772	E	Not Described		Genetic; Functional	gordhan2002vm; tiwari2018wj	NA
Arginine Biosynthesis	argG	Rv1658	MSMEG_3770	E	Not Described		Not Described		NA
Arginine Biosynthesis	argJ	Rv1653	MSMEG_3775	E	Not Described		Structural; Compound	mishra2018as	NA
Protoporphyran biosynthesis
Protoporphyran biosynthesis	hemA	Rv0509	MSMEG_0952	H	Not Described		Not Described		Growth Halting
Protoporphyran biosynthesis	hemB	Rv0512	MSMEG_0956		Not Described		Not Described		None
Protoporphyran biosynthesis	hemC	Rv0510	MSMEG_0953	H	Not Described		Not Described		Growth Halting
Protoporphyran biosynthesis	hemD	Rv0511	MSMEG_0954	H	Not Described		Not Described		NA
Protoporphyran biosynthesis	hemE	Rv2678c	MSMEG_2780	H	Not Described		Not Described		None
Protoporphyran biosynthesis	hemL	Rv0524	MSMEG_0969	H	Not Described		Not Described		NA
Branched-chain amino acid synthesis
Branched-chain amino acid synthesis	ilvB1	Rv3003c	MSMEG_2372	E	Not Described		Genetic; Functional	awasthy2008us	NA
Branched-chain amino acid synthesis	ilvC	Rv3001c	MSMEG_2374	E	Not Described		Not described		NA
Branched-chain amino acid synthesis	ilvE	Rv2210c	MSMEG_4276	E	Not Described		Biochemical; Structural	tremblay2009jb; franco2016jb	NA
Branched-chain amino acid synthesis	ilvN	Rv3002c	MSMEG_2373	E	Not Described		Structural	yin2011mj	NA
Menoquinone Biosynthesis
Menoquinone Biosynthesis	menA	Rv0534c	MSMEG_0988	H	Not Described		Genetic; Biochemical; Compound	dhiman2019dc	Overdivision
Menoquinone Biosynthesis	menB	Rv0548c	MSMEG_1075	H	Not Described		Structural; Compound	johnston2005eb; li2010pt	Growth Halting
Menoquinone Biosynthesis	menD	Rv0555	MSMEG_1109		Not Described		Structural	jirgis2016eb	None
Menoquinone Biosynthesis	menH	Rv0558	MSMEG_1115	H	Not Described		Not Described		NA
Lipid II Biosynthesis
Lipid II Biosynthesis	murC	Rv2152c	MSMEG_4226	M	Not Described		Structural	anuradha2010ck	Lysis
Lipid II Biosynthesis	murE	Rv2158c	MSMEG_4232	M	Not Described		Structural	guzman2011sb	Bulging
Lipid II Biosynthesis	murF	Rv2157c	MSMEG_4231	M	Not Described		Not Described		None
Lipid II Biosynthesis	murG	Rv2153c	MSMEG_4227	M	Not Described		Not Described		Lysis
Lipid II Biosynthesis	murX	Rv2156c	MSMEG_4230	M	Not Described		Structural	mallavarapu2018lg	Lysis
Purine Biosynthesis
Purine Biosynthesis	purC	Rv0780	MSMEG_5841	F	Not Described		Genetic; Functional	jackson1996cg	NA
Purine Biosynthesis	purD	Rv0772	MSMEG_5852	F	Not Described		Not Described		NA
Purine Biosynthesis	purF	Rv0808	MSMEG_5800	F	Not Described		Genetic; Functional	keer2001hw	NA
Purine Biosynthesis	purL	Rv0803	MSMEG_5824	F	Not Described		Genetic; Functional	jackson1996cg	NA
Purine Biosynthesis	purM	Rv0809	MSMEG_5798	F	Not Described		Not Described		NA
Purine Biosynthesis	purQ	Rv0788	MSMEG_5831	F	Not Described		Not Described		NA
Purine Biosynthesis	purA	Rv0357c	MSMEG_0759		Not Described		Not Described		NA
Purine Biosynthesis	purH	Rv0957	MSMEG_5515	K	Not Described		Not Described		NA
Purine Biosynthesis	purK	Rv3276c	MSMEG_1819	I	Not Described		Not Described		NA
Pyramidine Biosynthesis
Pyramidine Biosynthesis	pyrD	Rv2139	MSMEG_4198	F	Not Described		Not Described		NA
Pyramidine Biosynthesis	pyrE	Rv0382c	MSMEG_6520	F	Not Described		Biochemical	breda2011ds	NA
Pyramidine Biosynthesis	pyrF	Rv1385	MSMEG_3048	F	Not Described		Genetic; Functional	knipfer1997shrader	NA
Pyramidine Biosynthesis	pyrG	Rv1699	MSMEG_3746	J	Not Described		Genetic; Functional; Structural; Compound	mori2015pasca	Bending; Growth Halting
Pyramidine Biosynthesis	pyrH	Rv2883c	MSMEG_2540	F	Not Described		Genetic; Functional; Structural	rostirolla2011ds; robertson2007tp	Bulging
Trytophan Synthesis
Trytophan Synthesis	trpA	Rv1613	MSMEG_3221	E	Not Described		Compound	abrahams2017gb	NA
Trytophan Synthesis	trpC	Rv1611	MSMEG_3219	E	Not Described		Biochemical	yang2006hw	NA
Trytophan Synthesis	trpD	Rv2192c	MSMEG_4258	E	Not Described		Structural; Genetic; Functional	lee2006jl; smith2001gb	NA
tRNA Synthases
tRNA Synthases	glyS	Rv2357c	MSMEG_4485	J	Not Described		Not Described		Growth Halting; Overdivision
tRNA Synthases	lysS	Rv3598c	MSMEG_6094	J	Not Described		Not Described		Growth Halting; Overdivision
tRNA Synthases	valS	Rv2448c	MSMEG_4630	J	Not Described		Not Described		None
tRNA Synthases	alaS	Rv2555c	MSMEG_3025	J	Not Described		Not Described		Growth Halting; Filamentation
tRNA Synthases	argS	Rv1292	MSMEG_4959	J	Not Described		Not Described		NA
Aspartate Synthesis
Aspartate Synthesis	asd	Rv3708c	MSMEG_6256	E	Not Described		Structural	vyas2008mw	Lysis
Cytochrome-c Biogenesis
Cytochrome-c Biogenesis	ccdA	Rv0527	MSMEG_0972	O	Not Described		Not Described		NA
Cytochrome-c Biogenesis	ctaC	Rv2200c	MSMEG_4268	C	Not Described		Not Described		NA
Cytochrome-c Biogenesis	ccsA	Rv0529	MSMEG_0974		Not Described		Not Described		NA
Cytochrome-c Biogenesis	ctaE	Rv2193	MSMEG_4260	C	Not Described		Not Described		NA
menaquinol:cytochrome c oxidoreductase�
menaquinol:cytochrome c oxidoreductase�	qcrA	Rv2195	MSMEG_4262	C	Not Described		Not Described		NA
menaquinol:cytochrome c oxidoreductase�	qcrB	Rv2196	MSMEG_4263	K					NA
menaquinol:cytochrome c oxidoreductase�	qcrC	Rv2194	MSMEG_4261	K	Not Described		Not Described		NA
Mycolic Acid Synthesis
Mycolic Acid Synthesis	accD4	Rv3799c	MSMEG_6391	I	Not Reported		Biochemical; Genetic; Functional	xu2014hw; portevin2005md	NA
Mycolic Acid Synthesis	accD5	Rv3280	MSMEG_1813	I	Not Reported		Genetic; Functional; Biochemical; Structural; Drug	win2006st; lyonnet2014hg	NA
Mycolic Acid Synthesis	accE5	Rv3281	MSMEG_1812	I	Not Reported		Genetic; Functional; Biochemical; Structural	lyonnet2014hg; pawelcyk2017jd; gago2005hg	NA
Mycolic Acid Synthesis	desA2	Rv1094	MSMEG_5248	I	Not Reported		Structural	dyer2005bf	NA
Mycolic Acid Synthesis	fabD	Rv2243	MSMEG_4325	I	Not Reported		Structural	ghadbane2007kf	Bending; Growth Halting
Mycolic Acid Synthesis	fabG1	Rv1483	MSMEG_3150	I	Not Reported		Biochemical	marrakchi2002aq	Bending; Growth Halting
Mycolic Acid Synthesis	inhA	Rv1484	MSMEG_3151	I	Bulging; Lysis	vilchze2000	Genetic; Functional; Functional	vilchze2000	NA
Mycolic Acid Synthesis	pks13	Rv3800c	MSMEG_6392	Q	Not Reported		Biochemical	gavalda2014aq	NA
Mycolic Acid Synthesis	pks16	Rv1013	MSMEG_5435	IQ	Not Reported		Not Reported		NA
Mycolic Acid Synthesis	fas	Rv2524c	MSMEG_4757	I	Not Reported		Not Reported		NA
Mycolic Acid Synthesis	mmpL3	Rv0206c	MSMEG_0250	H	Not Reported		Genetic; Functional; Biochemical; Structure	xu2017sc; su2019ey	NA
Mycolic Acid Synthesis	accA3	Rv3285	MSMEG_1807	I	Not Described		Structural	bennett2017mh	NA
Arabinogalactan Synthesis
Arabinogalactan Synthesis	aftA	Rv3792	MSMEG_6386	M	Not Reported		Biochemical; Genetic; Functional (in C. glutamicum)	alderwick2006le	NA
Arabinogalactan Synthesis	dprE1	Rv3790	MSMEG_6382	C	Swelling	Kolly:20145c0	Genetic; Functional; Biochemical; Structural; Drug	carroll2011tp; brecik2015km; piton2017sc	NA
Arabinogalactan Synthesis	glf	Rv3809c	MSMEG_6404	M	Not Reported		Genetic; Functional	pan2001mm	NA
Arabinogalactan Synthesis	glfT1	Rv3782	MSMEG_6367	M	Not Described		Biochemical	alderwick2008gb; belanova2008km; mikusova2006pb	NA
Arabinogalactan Synthesis	glfT2	Rv3808c	MSMEG_6403	M	Not Reported		Genetic; Functional; Structure	pan2001mm; wheatley2012ng	NA
Arabinogalactan Synthesis	rfe	Rv1302	MSMEG_4947	M	Irregular Shapes; Crumpled Appearance	jin2010ma	Genetic; Functional	jin2010ma	NA
Arabinogalactan Synthesis	wbbL1	Rv3265c	MSMEG_1826	M	Not Reported				NA
Arabinogalactan Synthesis	ubiA	Rv3806c	MSMEG_6401	H	Swelling	Kolly:20145c0	Not Reported		NA
Arabinogalactan Synthesis	Rv0227c	Rv0227c	MSMEG_0317	S	Reductive cell division; lysis	gupta2019hr	Genetic; Functional	gupta2019hr	NA
Arabinogalactan Synthesis	rfbE	Rv3781	MSMEG_6366	K	Not Described		Genetic; Functional	dianiskova2011km	NA
Misc
Misc	glyA1	Rv1093	MSMEG_5249	E	Not Reported		Not Reported		Growth Halting
Misc	hemZ	Rv1485	MSMEG_3152	H	Not Reported		Genetic; Functional	parish2005kd	NA
Misc	mutT4	Rv3908	MSMEG_6927	S	Not Reported		Not Reported		NA
Peptidoglycan Synthesis
Peptidoglycan Synthesis	ponA1	Rv0050	MSMEG_6900	M	Shortening; Shape Changes	kieser2015er	Genetic; Functional	kieser2015er	NA
Peptidoglycan Synthesis	Rv3712	Rv3712	MSMEG_6276	M	Not Reported		Not Reported		NA
Peptidoglycan Synthesis	Rv3910	Rv3910	MSMEG_6929	T	Altered Morphology; Bulging	Gee:2012tu	Genetic; Functional	Gee:2012tu	NA
Peptidoglycan Synthesis	serB1	Rv0505c	MSMEG_0949	E	Not Reported		Not Reported		NA
Peptidoglycan Synthesis	wag31	Rv2145c	MSMEG_4217	M	Rounded; Bulging	Kang:2008cm	Genetic; Functional	Kang:2008cm	NA
Clp Protease
Clp Protease	clpP1	Rv2461c	MSMEG_4672	O	Loss of Cell Division	http://nrs.harvard.edu/urn-3:HUL.InstRepos:40046416	Functional; Genetic	http://nrs.harvard.edu/urn-3:HUL.InstRepos:40046416	NA
Clp Protease	clpX	Rv2457c	MSMEG_4671	O	Loss of Cell Division	http://nrs.harvard.edu/urn-3:HUL.InstRepos:40046416	Functional; Genetic	http://nrs.harvard.edu/urn-3:HUL.InstRepos:40046416	NA
Clp Protease	clpC1	Rv3596c	MSMEG_6091	K	Not Described		Biochemical; Compound	kar2008jb; schmitt2011lc
DNA Metabolism
DNA Metabolism	dnaA	Rv0001	MSMEG_6947	L	Filamentous	Greendyke:2002br	Functional; Genetic	Greendyke:2002br	Bending; Growth Halting
DNA Metabolism	dnaB	Rv0058	MSMEG_6892	L	Not Described		Biochemical	zhang2014	Bending; Filamentation
DNA Metabolism	dnaE1	Rv1547	MSMEG_3178	L	Not Described		Tag	trojanowski2017	Lysis; Growth Halting
DNA Metabolism	dnaG	Rv2343c	MSMEG_4482	L	Not Described		Biochemical; Genetic; Functional	kuron2013	Grwoth Halting
DNA Metabolism	dnaN	Rv0002	MSMEG_0001	L	Not Described		Tag	trojanowski2017	Bending; Lysis; Growth Halting; Filamentation
DNA Metabolism	dnaZX	Rv3721c	MSMEG_6285	L	Not Described		Not Described		Growth Halting; Filamentation
DNA Metabolism	gyrB	Rv0005	MSMEG_0005	L	Slight elongation; Altered Nucleoid Morphology		CRISPRi; Genetic; Functional; Compounds	Guha:2018e6e; choudhary2019na	Bending; Growth Halting
DNA Metabolism	gyrA	Rv0006	MSMEG_0006		Slight elongation; Altered Nucleoid Morphology		CRISPRi; Genetic; Functional; Compounds	Guha:2018e6e; choudhary2019na	Growth Halting; Filamentation
DNA Metabolism	priA	Rv1402	MSMEG_3061	L	Not Described		Not Described		Lysis
Cell Division
Cell Division	eno	Rv1023	MSMEG_5415	G	Filamentous	Wu:2018cj	Functional; Genetic	Wu:2018cj	Growth Halting
Cell Division	ftsB	Rv1024	MSMEG_5414	D	Filamentous	Gola:20154fd	Functional; Genetic	Gola:20154fd	NA
Cell Division	ftsL	Rv2164c	MSMEG_4234	D	Filamentous	Wu:2018cj	Functional; Genetic	Wu:2018cj	Filamentation
Cell Division	ftsW	Rv2154c	MSMEG_4228	D	Filamentous	Wu:2018cj	Functional; Genetic	Wu:2018cj	Filamentation
Cell Division	murD	Rv2155c	MSMEG_4229	M	Polar Effect		Polar Effect		Lysis
Cell Division	ftsK	Rv2748c	MSMEG_2690	D	Not Described		Not Described		NA
Cell Division	ftsZ	Rv2150c	MSMEG_4222	K	Filamentous	Dziadek:2003d5c	Genetic; Functional	Dziadek:2003d5c	NA
Cell Division	sepF	Rv2147c	MSMEG_4219	D	Filamentous	Wu:2018cj; Gupta:201558c	Functional; Genetic	Wu:2018cj; Gupta:201558c	NA
�glutamyl-tRNA(GLN) amidotransferase
�glutamyl-tRNA(GLN) amidotransferase	gatA	Rv3011c	MSMEG_2365	J	Not Described		Biochemical	weisu2016	Bending; Growth Halting
�glutamyl-tRNA(GLN) amidotransferase	gatB	Rv3009c	MSMEG_2367	J	Not Described		Biochemical	weisu2016	Bending; Growth Halting
Histidine Synthesis
Histidine Synthesis	hisA	Rv1603	MSMEG_3209	E	Not Described		Biochemical, Structural	due2011	NA
Histidine Synthesis	hisB	Rv1601	MSMEG_3207	E	Not Described		Biochemical, Structural	ahanger2011	NA
Histidine Synthesis	hisC1	Rv1600	MSMEG_3206	E	Not Described		Biochemical, Structural	nasir2013	NA
Histidine Synthesis	hisG	Rv2121c	MSMEG_4180	E	Not Described		Biochemical, Structural, Compound	cho2008	NA
Histidine Synthesis	hisS	Rv2580c	MSMEG_2976	J	Not Described		Not Described		Growth Halting; Overdivision
Histidine Synthesis	hisF	Rv1605	MSMEG_3211	K	Not Described		Not Described		NA
Histidine Synthesis	hisH	Rv1602	MSMEG_3208	K	Not Described		Not Described		NA
Histidine Synthesis	hisD	Rv1599	MSMEG_3205	K	Not Described		Structural; Biochemical; Genetic; Functional	nunes2011lb; duncan1999vm	NA
Histidine Synthesis	hisI	Rv1606	MSMEG_3212	K	Not Described		Structural	majd2008js	NA
Translation Initiation Factors
Translation Initiation Factors	infA	Rv3462c	MSMEG_1519	J	Not Described		Structural	hatzopoulos2010	None
Translation Initiation Factors	infB	Rv2839c	MSMEG_2628	J	Not Described		Not Described		Bending; Growth Halting
Translation Initiation Factors	infC	Rv1641	MSMEG_3793	J	Not Described		Not Described		Bending; Growth Halting
Large Ribosomal Subunit
Large Ribosomal Subunit	rplA	Rv0641	MSMEG_1347	J	Not Described		Not Described		NA
Large Ribosomal Subunit	rplB	Rv0704	MSMEG_1439	J	Not Described		Not Described		None
Large Ribosomal Subunit	rplC	Rv0701	MSMEG_1436	J	Not Described		Not Described		Growth Halting; Overdivision
Large Ribosomal Subunit	rplF	Rv0719	MSMEG_1470	J	Not Described		Not Described		Bending; Growth Halting
Large Ribosomal Subunit	rplK	Rv0640	MSMEG_1346	J	Not Described		Not Described		NA
Large Ribosomal Subunit	rplN	Rv0714	MSMEG_1465	J	Not Described		Not Described		Bending; Growth Halting
Large Ribosomal Subunit	rplO	Rv0723	MSMEG_1474	J	Not Described		Not Described		NA
Large Ribosomal Subunit	rplP	Rv0708	MSMEG_1443	J	Not Described		Not Described		Filamentation
Large Ribosomal Subunit	rplR	Rv0720	MSMEG_1471	J	Not Described		Not Described		None
Large Ribosomal Subunit	rplS	Rv2904c	MSMEG_2440	J	Not Described		Not Described		Bending; Growth Halting
Large Ribosomal Subunit	rplT	Rv1643	MSMEG_3791	J	Not Described		Not Described		Bending; Growth Halting
Large Ribosomal Subunit	rplV	Rv0706	MSMEG_1441	J	Not Described		Not Described		NA
Large Ribosomal Subunit	rplW	Rv0703	MSMEG_1438	J	Not Described		Not Described		NA
Large Ribosomal Subunit	rplX	Rv0715	MSMEG_1466	J	Not Described		Not Described		Growth Halting; Overdivision; Filamentation
Large Ribosomal Subunit	rplD	Rv0702	MSMEG_1437		Not Described		Not Described		Overdivision
Large Ribosomal Subunit	rplM	Rv3443c	MSMEG_1556		Not Described		Not Described		Bending; Growth Halting
Large Ribosomal Subunit	rpmH	Rv3924c	MSMEG_6946	K	Not Described		Not Described		NA
Large Ribosomal Subunit	rpmC	Rv0709	MSMEG_1444	J	Not Described		Not Described		NA
RNA Polymerase
RNA Polymerase	rpoC	Rv0668	MSMEG_1368	K	Not Described		Functional; Genetic	kaur2016sr	Lysis
RNA Polymerase	rpoB	Rv0667	MSMEG_1367	K	Not Described		Functional; Genetic	campodonico2018pk	Bending; Growth Halting
RNA Polymerase	rpoZ	Rv1390	MSMEG_3053	K	Crumpled appearance		Functional; Genetic	matthew2006dc	NA
RNA Polymerase	rpoA	Rv3457c	MSMEG_1524	K	Polar Effect				None
Small Ribosomal Subunit
Small Ribosomal Subunit	rpsA	Rv1630	MSMEG_3833	J	Not Described		Not Described		NA
Small Ribosomal Subunit	rpsC	Rv0707	MSMEG_1442	J	Not Described		Not Described		Bending; Growth Halting
Small Ribosomal Subunit	rpsD	Rv3458c	MSMEG_1523	J	Not Described		Not Described		Bending; Growth Halting
Small Ribosomal Subunit	rpsI	Rv3442c	MSMEG_1557	J	Not Described		Not Described		Bending; Growth Halting
Small Ribosomal Subunit	rpsK	Rv3459c	MSMEG_1522	J	Not Described		Not Described		Growth Halting
Small Ribosomal Subunit	rpsL	Rv0682	MSMEG_1398	J	Not Described		Not Described		Bending; Growth Halting; Filamentation
Small Ribosomal Subunit	rpsM	Rv3460c	MSMEG_1521	J	Not Described		Not Described		Bending; Growth Halting
Small Ribosomal Subunit	rpsP	Rv2909c	MSMEG_2435	J	Not Described		Not Described		Filamentation
Small Ribosomal Subunit	rpsQ	Rv0710	MSMEG_1445	J	Not Described		Not Described		Bending; Growth Halting
Small Ribosomal Subunit	rpsS	Rv0705	MSMEG_1440	J	Not Described		Not Described		Bending; Growth Halting
Small Ribosomal Subunit	rpsB	Rv2890c	MSMEG_2519	E	Not Described		Not Described		Bending; Growth Halting
Small Ribosomal Subunit	rpsE	Rv0721	MSMEG_1472		Not Described		Not Described		Growth Halting
Small Ribosomal Subunit	rpsG	Rv0683	MSMEG_1399		Not Described		Not Described		Growth Halting
Small Ribosomal Subunit	rpsH	Rv0718	MSMEG_1469		Not Described		Not Described		Bending; Growth Halting
Small Ribosomal Subunit	rpsR1	Rv0055	MSMEG_6895	J	Not Described		Not Described		Bending; Growth Halting; Filamentation
Small Ribosomal Subunit	rpsT	Rv2412	MSMEG_4571	J	Not Described		Not Described		NA
Translocase
Translocase	secE1	Rv0638	MSMEG_1344		Not Described		Not Described		Lysis
Translocase	secF	Rv2586c	MSMEG_2962	U	Not Described		Not Described		NA
Translocase	secY	Rv0732	MSMEG_1483	U	Not Described		Not Described		Bending; Growth Halting
Translocase	yidC	Rv3921c	MSMEG_6942	U	Not Described		Localisation; Functional; CRISPRi; Genetic	Thakur:2016ff; Choudhary:2015jz	NA
Translocase	secD	Rv2587c	MSMEG_2961	U	Not Described		Not Described		NA
Translocase	tatC	Rv2093c	MSMEG_3886	U	Not Described		Genetic; Functional	mcdonough2005mb	NA
NOTE: SecA well characterised
tRNA Synthases
tRNA Synthases	gltS	Rv2992c	MSMEG_2383	J	Not Described		Not Described		NA
tRNA Synthases	ileS	Rv1536	MSMEG_3169	J	Not Described		Not Described		Growth Halting
tRNA Synthases	leuS	Rv0041	MSMEG_6917	J	Not Described		Not Described		Growth Halting; Overdivision
tRNA Synthases	pheS	Rv1649	MSMEG_3778	J	Not Described		Not Described		Growth Halting; Overdivision
tRNA Synthases	serS	Rv3834c	MSMEG_6413	J	Not Described		Not Described		Growth Halting; Overdivision
tRNA Synthases	thrS	Rv2614c	MSMEG_2931	J	Not Described		Not Described		NA
tRNA Synthases	tyrS	Rv1689	MSMEG_3758	J	Not Described		Not Described		Overdivision
tRNA Synthases	trpS	Rv3336c	MSMEG_1657		Not Described		Not Described		Bending; Growth Halting
tRNA Synthases	metS	Rv1007c	MSMEG_5441	K	Not Described		Not Described		Growth Halting; Overdivision
tRNA Synthases	proS	Rv2845c	MSMEG_2621	E	Not Described		Not Described		None
tRNA Synthases	cysS1	Rv3580c	MSMEG_6074	K	Not Described		Not Described		Growth Halting
tRNA Synthases	aspS	Rv2572c	MSMEG_3003	J	Not Described		Biochemical; Structural; Compound	gurcha2014	Growth Halting; Overdivision
Aromatic Amino Acid Synthesis
Aromatic Amino Acid Synthesis	aroK	Rv2539c	MSMEG_3031	E	Not Described		Genetic; Functional	parish2002	None
Aromatic Amino Acid Synthesis	pheT	Rv1650	MSMEG_3777	J	Not Described		Not Described		Growth Halting; Overdivision
Aromatic Amino Acid Synthesis	tyrA	Rv3754	MSMEG_6330	E	Not Described		Biochemical	xu2006	NA
Aromatic Amino Acid Synthesis	nusG	Rv0639	MSMEG_1345	K	Not Described		Structural; Biochemical	kalyani2015rk	NA
Aromatic Amino Acid Synthesis	aroA	Rv3227	MSMEG_1890	I	Not Described		Genetic; Functional	garbe1990dy	NA
Aromatic Amino Acid Synthesis	aroF	Rv2540c	MSMEG_3030	E	Not Described		Biochemical	ely2008	None
Misc
Misc	gpsI	Rv2783c	MSMEG_2656	J	Not Described		Not Described		NA
Misc	thyA	Rv2764c	MSMEG_2670	F	Not Described		Biochemical; Genetic	hunter2008pr; fivianhughes2012ed	NA
Misc	trpB	Rv1612	MSMEG_3220	E	Not Described		Biochemical; Structural	shen2009hw	NA
Misc	argH	Rv1659	MSMEG_3769	E	Not Described		Strucural	paul2013mv	NA
Misc	groEL2	Rv0440	MSMEG_0880	O	Not Described		Biochemical; Structural	Chilukoti2016	NA
Misc	rne	Rv2444c	MSMEG_4626	J	Not Described		Genetic; Biochemical	taverniti2011hp	NA
Misc	Rv3263	Rv3263	MSMEG_3213	V	Not Described		Genetic; Functional	shell2013sf	NA
Misc	whiA	Rv1423	MSMEG_3081	K	Not Described		Not Described		NA
Mannose Metabolism (likely phosphatidylinositol monomannoside synthesis)
Mannose Metabolism (likely phosphatidylinositol monomannoside synthesis)	pimA	Rv2610c	MSMEG_2935	M	Not Described		Biochemical; Structural; Genetic; Functional	boldrin2014; giganti2013; gu2005	NA
Mannose Metabolism (likely phosphatidylinositol monomannoside synthesis)	pmmA	Rv3257c	MSMEG_1834	G	Not Described		Overexpression	mccarthy2005ls	NA
Mannose Metabolism (likely phosphatidylinositol monomannoside synthesis)	pimB	Rv2188c	MSMEG_4253	K	Not Described		Genetic; Functional; Biochemical; Structural	guerin2009mj	NA
Mannose Metabolism (likely phosphatidylinositol monomannoside synthesis)	manA	Rv3255c	MSMEG_1836	G	Multiple Septa	patterson2003	Genetic; Functional	patterson2003	NA
ATP Synthase
ATP Synthase	atpA	Rv1308	MSMEG_4938	K	Not Described		Compound	huitric2009da; jonge2007ka	NA
ATP Synthase	atpB	Rv1304	MSMEG_4942	K	Not Described		Compound	huitric2009da; jonge2007ka	NA
ATP Synthase	atpC	Rv1311	MSMEG_4935	K	Not Described		Compound	huitric2009da; jonge2007ka	NA
ATP Synthase	atpD	Rv1310	MSMEG_4936	K	Altered Envelope Architecture		Genetic; Functional	tran2005gc; patil2019vj	NA
ATP Synthase	atpE	Rv1305	MSMEG_4941	K	Not Described		Compound	huitric2009da; jonge2007ka	NA
ATP Synthase	atpG	Rv1309	MSMEG_4937	K	Not Described		Compound	huitric2009da; jonge2007ka	NA
Riboflavin Synthesis
Riboflavin Synthesis	ribA2	Rv1415	MSMEG_3072	H	Not Described		Structural	singh2013sk	NA
Riboflavin Synthesis	ribF	Rv2786c	MSMEG_2653	E	Not Described		Not Described		NA
Riboflavin Synthesis	ribG	Rv1409	MSMEG_3067	K	Not Described		Not Described		NA
Succinate Dehydrogenase
Succinate Dehydrogenase	sdhA	Rv3318	MSMEG_1670	C	Not Described		Genetic; Functional	pecsi2014gc	NA
Succinate Dehydrogenase	sdhC	Rv3316	MSMEG_1672		Not Described		Not Described		NA
Succinate Dehydrogenase	sdhD	Rv3317	MSMEG_1671	C	Not Described		Genetic; Functional	pecsi2014gc	NA
Protein Kinases
Protein Kinases	pknA	Rv0015c	MSMEG_0030	T	Altered Morphology	nagarajan2015vn; Kang:2005gg	Functional; Genetic	nagarajan2015vn; Kang:2005gg	NA
Protein Kinases	pknB	Rv0014c	MSMEG_0028	T	Altered Morphology	nagarajan2015vn; Kang:2005gg	Functional; Genetic	nagarajan2015vn; Kang:2005gg	NA
Folate Biosynthesis
Folate Biosynthesis	folE	Rv3609c	MSMEG_6104	H	Not Described		Not Described		Lysis; Growth Halting
Folate Biosynthesis	folP1	Rv3608c	MSMEG_6103	H	Not Described		CRISPRi; Genetic; Functional	Rock:2017ch	NA
Protein Synthesis
Protein Synthesis	prfB	Rv3105c	MSMEG_2086	I	Not Described		Not Described		None
Protein Synthesis	groES	Rv3418c	MSMEG_1582	O	Not Described		Biochemical	kong1993ts	Bending
Protein Synthesis	tuf	Rv0685	MSMEG_1401		Not Described		Not Described		NA
Protein Synthesis	lepB	Rv2903c	MSMEG_2441	U	Not Described		Genetic; Functional	ollinger2012tp	NA
Protein Synthesis	trmD	Rv2906c	MSMEG_2438	J	Not Described		Structural	whitehouse2019ac	Growth Halting
Transcription
Transcription	pcnA	Rv3907c	MSMEG_6926	J	Not Described		Not Described		NA
Transcription	nusA	Rv2841c	MSMEG_2625	K	Not Described		Functional; Structural	uplekar2013cs; beuth2005it; gopal2001gd	Bulging
Transcription	carD	Rv3583c	MSMEG_6077	K	Not Described		Genetic; Functional	stallings2009mg	NA
Transcription	sigA	Rv2703	MSMEG_2758	K	Not Described		Genetic; Functional	gomez1998is	Bending; Growth Halting
Transcription	rho	Rv1297	MSMEG_4954	K	Not Described		Genetic; Functional	Botella:2017jb	NA
Transcription	rbpA	Rv2050	MSMEG_3858	S	Not Described		Genetic; Functional; Biochemical	forti2011dg; bortoluzzi2013ho	NA
Isoprenoid biosynthesis
Isoprenoid biosynthesis	dxs1	Rv2682c	MSMEG_2776	K	Not Described		Overexpression	brown2010tp	Bending; Growth Halting
Isoprenoid biosynthesis	ispD	Rv3582c	MSMEG_6076	I	Not Described		Structural; Compound	bjorkelid2011tj; gao2012jc	Bulging
Isoprenoid biosynthesis	dxr	Rv2870c	MSMEG_2578	I	Not Described		Genetic; Functional	brown2008tp	Bulging
Isoprenoid biosynthesis	lytB1	Rv3382c	MSMEG_5224	K	Not Described		Genetic; Functional	brown2015tp	NA
Isoprenoid biosynthesis	grcC2	Rv0989c	MSMEG_1133		Not Described				NA
lipopolysaccharide biosynthesis
lipopolysaccharide biosynthesis	rmlA	Rv0334	MSMEG_0384	M	Morphological Alterations	qu2007ym	Structural	harathi2016sc	NA
lipopolysaccharide biosynthesis	rmlB	Rv3464	MSMEG_1512	M	Not Described		Genetic; Functional	li2006ym	NA
Amino Acid Biosynthesis
Amino Acid Biosynthesis	leuB	Rv2995c	MSMEG_2379	E	Not Described		Structural	singh2005mw	NA
Amino Acid Biosynthesis	leuD	Rv2987c	MSMEG_2388	E	Not Described		Genetic; Functional	chen2012yc	NA
Amino Acid Biosynthesis	metH	Rv2124c	MSMEG_4185	E	Not Described		Genetic; Functional	warner2007sd	NA
Amino Acid Biosynthesis	proB	Rv2439c	MSMEG_4621	E	Not Described		Not Described		NA
Amino Acid Biosynthesis	thrA	Rv1294	MSMEG_4957	E	Not Described		Genetic; Functional	hasenoehrl2019mb	NA
Amino Acid Biosynthesis	thrC	Rv1295	MSMEG_4956	E	Not Described		Genetic; Functional	covarrubias2008sm	NA
Amino Acid Biosynthesis	carA	Rv1383	MSMEG_3046	K	Not Described		Not Described		NA
Amino Acid Biosynthesis	carB	Rv1384	MSMEG_3047	K	Not Described		Not Described		NA
Amino Acid Biosynthesis	glnA2	Rv2222c	MSMEG_4294	K	Not Described		Not Described	rakovitsky2018db	NA
Amino Acid Biosynthesis	lysA	Rv1293	MSMEG_4958	K	Not Described		Genetic; Functional;		NA
Amino Acid Biosynthesis	serA1	Rv2996c	MSMEG_2378	E	Not Described		Structural	dey2005js	NA
Amino Acid Biosynthesis	serC	Rv0884c	MSMEG_5684	E	Not Described		Genetic; Functional	keshari2017ss	NA
Hypotheticals
Hypotheticals	Rv2968c	Rv2968c	MSMEG_2411	S	Not Described		Not Described		NA
Hypotheticals	Rv2969c	Rv2969c	MSMEG_2410	S	Not Described		Structural; Biochemical	premkumar2013jm	NA
Hypotheticals	Rv0102	Rv0102	MSMEG_4702	S	Not Described		Not Described		NA
Hypotheticals	Rv1111c	Rv1111c	MSMEG_5223	S	Not Described		Not Described		NA
Hypotheticals	Rv3669	Rv3669	MSMEG_6182	S	Not Described		Not Described		NA
Hypotheticals	Rv3722c	Rv3722c	MSMEG_6286	S	Not Described		Functional; Genetic; Structural	jansen2019kr	NA
Hypotheticals	Rv3909	Rv3909	MSMEG_6928	S	Not Described		Not Described		NA
Hypotheticals	Rv2676c	Rv2676c	MSMEG_2782	S	Not Described		Not Described		NA
Hypotheticals	Rv2182c	Rv2182c	MSMEG_4248	S	Not Described		Not Described		NA
Hypotheticals	Rv2477c	Rv2477c	MSMEG_4700	S	Not Described		Biochemical	daniel2018sr	NA
Hypotheticals	Rv2611c	Rv2611c	MSMEG_2934	S	Not Described		Genetic; Functional; Biochemical	kordulakova2003mj	NA
Hypotheticals	Rv0528	Rv0528	MSMEG_0973	S	Not Described		Not Described		NA
Hypotheticals	Rv0338c	Rv0338c	MSMEG_0690	C	Not Described		Not Described		NA
Hypotheticals	ephE	Rv3670	MSMEG_6184	S	Not Described		Not Described		NA
GMP Biosynthesis
GMP Biosynthesis	guaA	Rv3396c	MSMEG_1610		Not Described		Genetic; Functional	villela2015ds	NA
GMP Biosynthesis	guaB2	Rv3411c	MSMEG_1602	F	Slow lysis		Biochemical; Structural; Genetic; Functional; Compound	Park:201603a; Singh:2016bfd	Overdivision
GMP Biosynthesis	gmk	Rv1389	MSMEG_3051	F	Not Described		Structural	hible2006jc	Growth Halting
Phospholipid Biosynthesis
Phospholipid Biosynthesis	ino1	Rv0046c	MSMEG_6904	I	Not Described		Genetic; Functional	haites2005hb; mohavedzadeh2004ns	NA
Phospholipid Biosynthesis	pgsA2	Rv1822	MSMEG_3652	I	Not Described		Genetic; Functional	jackson2000pb	Bending; Growth Halting
Phospholipid Biosynthesis	cdsA	Rv2881c	MSMEG_2543	E	Not Described		Not Described		Growth Halting
GTP-Binding Proteins
GTP-Binding Proteins	engA	Rv1713	MSMEG_3738	F	Not Described		Biochemical	agarwal2012vp; meena2011r	Bending
GTP-Binding Proteins	era	Rv2364c	MSMEG_4493	M	Not Described		Biochemical	meena2008ys	Growth Halting; Filamentation
GTP-Binding Proteins	obg	Rv2440c	MSMEG_4623	K	Not Described		Biochemical	sasindran2011sd	NA
Central Carbon Metabolism
Central Carbon Metabolism	dlaT	Rv2215	MSMEG_4283	C	Not Described		Genetic; Functional	shi2006se	NA
Central Carbon Metabolism	glmS	Rv3436c	MSMEG_1568		Not Described		Not Described		Lysis
Central Carbon Metabolism	mqo	Rv2852c	MSMEG_2613	C	Not Described		Not Described		NA
Central Carbon Metabolism	Rv1248c	Rv1248c	MSMEG_5049	K	Not Described		Genetic; Functional	maksymiuk2015cn	NA
Central Carbon Metabolism	gap	Rv1436	MSMEG_3084	G	Not Described		Not Described		Bulging
Central Carbon Metabolism	tkt	Rv1449c	MSMEG_3103	G	Not Described		Genetic; Functional	kolly2014sc	NA
Central Carbon Metabolism	rpe	Rv1408	MSMEG_3066	G	Not Described		Not Described		NA
Central Carbon Metabolism	rpiB	Rv2465c	MSMEG_4684	G	Not Described		Gentic	Kolly:20145c0	NA
Central Carbon Metabolism	Rv2454c	Rv2454c	MSMEG_4645	C	Not Described		Not Described		NA
Central Carbon Metabolism	Rv2455c	Rv2455c	MSMEG_4646	C	Not Described		Not Described		NA
dihydrodipicolinate synthetase	dapA	Rv2753c	MSMEG_2684	E	Not Described		Structural; Biochemical	kefala2006mw	Lysis
dihydrodipicolinate synthetase	dapE	Rv1202	MSMEG_5103	E	Not Described		Biochemical	usha2016gb	NA
Others	lpdC	Rv0462	MSMEG_0903		Not Described		Structural; Biochemical	rajashanker2005cl	NA
Others	ask	Rv3709c	MSMEG_6257	K	Not Described		Structural; Biochemical	schuldt2011mw	NA
Others	canB	Rv3588c	MSMEG_6082	K	Not Described		Inhibitor	dallaston2017ah	NA
Others	cmk	Rv1712	MSMEG_3739	F	Not Described		Biochemical	thum2009lb	None
Others	sirA	Rv2391	MSMEG_4527	C	Not Described		Genetic; Functional	pinto2007tl	NA
Others	dfp	Rv1391	MSMEG_3054	H	Not Described		Not Described		NA
Others	cobQ2	Rv3713	MSMEG_6277	S	Not Described		Not Described		NA
Others	cysG	Rv2847c	MSMEG_2618	H	Not Described		Not Described		NA
Others	lipA	Rv2218	MSMEG_4286	H	Not Described		Structural; Biochemical	mclaughlin2016cd; lanz2016sb	NA
Others	nadE	Rv2438c	MSMEG_4617	H	Not Described		Genetic; Functional	Kim:2013hk; rodionova2014ao	None
Others	ndh	Rv1854c	MSMEG_3621	J	Not Described		Genetic; Functional	vilcheze2018wj	None
Others	acn	Rv1475c	MSMEG_3143	C	Not Described		Biochemical	banerjee2007sh	None
Iron-Sulfur Biogenesis
Iron-Sulfur Biogenesis	sufB	Rv1461	MSMEG_3123	S	Not Described		Genetic; Functional	huet2005is	Bulging
Iron-Sulfur Biogenesis	sufC	Rv1463	MSMEG_3124	S	Not Described		Genetic; Functional	huet2005is	Filamentation
Iron-Sulfur Biogenesis	sufS	Rv1464	MSMEG_3125	E	Not Described		Genetic; Functional	huet2005is	Bulging
Not Described (Count)					239		120
Not Described (Proportion)					0.832752613		0.418118467
